# A Phospho-Switch for Cell Fate Control

**DOI:** 10.64898/2026.02.21.707151

**Authors:** Jin Ming, Xianzhuang Liu, Zexiao Jia, Wei Shi, Jiajun Li, Shikun Wang, Yulin Chen, Shixian Lin, Yu Liang, Peng Guo, Hanqing Zhao, Yuxiang Yao, Ruona Shi, Xiaofei Zhang, Yuanyue Shan, Yu Fu, Bo Wang, Chengchen Zhao, Duanqing Pei

## Abstract

Cell fate control is thought to be complex, likely involving both cell intrinsic and extrinsic factors, and remains ill-defined at the molecular level. Here we show a phospho-switch controls cell fate both in vitro and in vivo. We first show that SALL4 is phosphorylated at multiple sites, but only T903 as the primary one as SALL4^T903A^ lost BAF interaction and ∼90% activity in reprogramming. Mechanistically, we demonstrate that SALL4^pT903^ is sensitive to BMP4 signaling through DUSP9 axis. Finally, we show by tetraploid embryo complementation that mESCs harboring SALL4^T903A^ can sustain embryo development but with severe defects including cranial hypoplasia and flattened skull vault after birth. A genome wide search identifies 608 transcription factors harboring the same HTG motif sandwiched by two zinc fingers, suggesting that this phospho-switch may be a conserved mechanism to control cell fate.

**In brief:** A phosphorylation switch, pT903, in SALL4 governs cell fate by modulating BAF complex interaction in response to BMP4-DUSP9 signaling, as its dephosphorylation abrogates reprogramming and causes cranial defects in mice, suggesting that such switches may broadly regulate cell fate machinery.

**Highlights:**

- A T903 phospho-switch in SALL4 gates BAF interaction to orchestrate gene activation and reprogramming
- BMP4-DUSP9 signaling converges on SALL4^pT903^ dephosphorylation to couple extracellular cues with cell fate determination
- Disrupting the SALL4-T903 phospho-switch causes severe postnatal developmental defects in mice.
- The HTGE motif may function as a central switch on key transcription factors for sensing upstream signals
