## Supplementary material for "A Phospho-Switch for Cell Fate Control": Source Data

### Sheet: Figure 1
	Oct4-GFP+ clonies number/ JGE+SALL4
	S122A	S135A	T410A	S509A	S760A	S785A	S798A	T903A	DsRed	WT
Fig.1d	614	502	519	512	349.5	463	472	70.5	0	884
	543.5	506	489	458.5	432	487	493.5	64	0.5	849.5
	732	690	566.5	657	689	736	684.05	89.5	1.5	769.5
	654.5	712	654	668	608.5	723	743.5	66	0	801
Fig.1e	Oct4-GFP+ clonies number/ JGE+SALL4
	T903A	T903E	T903D	WT
	68.5	86	119	685
	59	91	93	753
	79.5	103	117	998
	76	97	91.5	964

### Sheet: Figure 2
Fig.2c	DEG number	D0	D1	D3	D5	D7
	Up-regylated	20	76	3	139	82
	Down-regulated	497	609	2495	788	1129
Fig.2e	JGE+	Junb		Rasa3		2026-10-04		Nanog
	FPKM	WT	T903A	WT	T903A	WT	T903A	WT	T903A
	D0	233.954	229.605	34.3562	30.8781	0.907437	0.356282	0	0.250543
	D1	185.321	162.027	19.9857	23.3689	8.78464	4.53037	2.16213	0.176991
	D3	62.6502	134.452	15.8025	21.5909	48.8196	13.4086	12.8124	1.34552
	D5	31.3308	80.3353	9.04894	20.1636	165.115	65.7502	39.7499	15.659
	D7	28.2561	40.9362	11.8427	11.3681	223.9	77.7701	58.9987	23.4816

### Sheet: Figure 3
Fig.3a		JGE+SALL4 Day1/ Number of unique peptide/NuRD subunits
		T903A			WT
	Gatad2b	46	46	46	43	43	44
	Gatad2a	38	39	39	37	40	40
	Chd4	104	102	104	95	101	103
	Hdac1	26	25	24	22	23	22
	Hdac2	20	19	19	16	18	18
	Mbd3	28	29	28	21	25	26
	Mbd2	18	20	19	20	18	20
	Rbbp4	19	19	18	17	18	18
	Rbbp7	20	19	21	19	20	20
	Mta1	56	56	56	55	56	55
	Mta3	31	30	31	28	27	29
Fig.3b		JGE+SALL4 Day1/ Number of unique peptide/ Core BAF subunits
		T903A			WT
	Smarcd1	2	3	1	4	7	5
	Smarca4	9	9	9	23	25	22
	Actl6a	9	10	9	14	15	14
	Bcl7c	0	1	1	3	3	3
	Smarce1	4	3	4	9	11	9
	Smarcc1	9	8	10	22	25	22
	Smarcc2	4	4	2	11	10	12
	Smarcd2	3	2	3	7	8	7
	Smarcb1	2	3	3	6	8	8
	Smarca2	1	1	1	7	6	8
Fig.3c		JGE+SALL4 Day1/ Number of unique peptide / BAF subunits
			T903A			WT
	cBAF	Dpf2	1	1	2	12	13	14
		Arid1a	7	9	7	26	30	28
		Arid1b	0	0	0	2	6	6
	pBAF	Pbrm1	8	9	9	11	10	10
		Arid2	4	5	5	5	5	7
	ncBAF	Brd9	10	10	10	5	7	7
Fig.3d	Oct4-GFP+ clonies number/ JGES+
	shLuciferase	Arid1b-sh1	Arid1b-sh3	Bcl7c-sh1	Bcl7c-sh3	Dpf2-sh2	Dpf2-sh3	Smarca4-sh2	Smarca4-sh3	Smarcc1-sh1	Smarcc1-sh2	Smarcd1-sh1	Smarcd1-sh2
	1030	423	540	489	576	491	451	594	347	127	498	601	639
	845	574	547	668	639	363	559	629	393	288	551	621	676
	819	332	532	536	569	490	628	594	486	200	412	598	534
	816
	900
	934

### Sheet: Figure 4
Fig.4d	JGES+
	Dusp9/FPKM	BMP4-	BMP4+
	D0	14.2764	14.2764
	D1	44.8523	186.053
	D3	100.607	292.831
	D5	67.6079	234.254
	D7	52.4716	134.251
Fig.4e	Oct4-GFP+ clonies number/ JGES
	Dusp9	Dusp9 C358S	DsRed
	98.5	317	897
	73	378	799.5
	108.5	354	763
Fig.4g	MEFS with Cas9 /Day7/ JGES+
	Relative to Gapdh/ Dppa5a
	Scramble	Dusp9-sg1	Dusp9-sg2	Dusp9-sg3
	0.0595399	0.122428	0.106211	0.0934281
	0.0422472	0.0902456	0.0960547	0.122004
	0.0481941	0.106211	0.07966	0.0915054
Fig.4h	Oct4-GFP+ clonies number/ JGES
	Dusp1	Dusp3	Dusp9	Dusp16	Dusp22	Dusp27	DsRed
	166	1067	69	470	770	955	925
	235	1046	89	482	753	1034	1033
	175	1128	72	496	777	1098	1121

### Sheet: Figure 5
Fig.5b	S+2iL
	cell number/× 104	WT			T903A
	0 h	2	2	2	2	2	2
	24 h	2.244	2.55	2.43	3.311	3.29	3.4
	48 h	14.41	14.59	14.49	18.37	18.27	18.39
	72 h	20.79	21.22	20.98	23.54	23.49	23.51
	96 h	61.82	62.37	62.37	64.79	63.92	65.22

### Sheet: Extended Data Fig 3
Extended Data Fig. 3a	Tet1/FPKM
		JGE+SALL4-WT					JGE+SALL4-T903A
	MEF	D0	D1	D3	D5	D7	D0	D1	D3	D5	D7	ESCs
	0.224917	0.658089	0.796346	2.45631	7.97524	13.928	0.581358	0.539028	1.17893	4.20778	8.63312	25.8628
	0.515738											31.7859
Extended Data Fig. 3b	Tet2/FPKM
		JGE+SALL4-WT					JGE+SALL4-T903A
	MEF	D0	D1	D3	D5	D7	D0	D1	D3	D5	D7	ESCs
	0.826725	2.30264	1.14833	4.66999	8.49696	11.5965	2.00676	1.4515	3.04142	4.22344	7.12003	21.5311
	3.09144											18.4026
Extended Data Fig. 3c	Gatad2a/FPKM
		JGE+SALL4-WT					JGE+SALL4-T903A
	MEF	D0	D1	D3	D5	D7	D0	D1	D3	D5	D7	ESCs
	9.71287	16.0294	11.0357	14.6609	16.9789	18.8284	14.2762	12.7654	14.1165	14.6375	19.0834	14.198
	10.7343											11.5839
Extended Data Fig. 3d	Hdac2/FPKM
		JGE+SALL4-WT					JGE+SALL4-T903A
	MEF	D0	D1	D3	D5	D7	D0	D1	D3	D5	D7	ESCs
	51.8082	50.3741	46.9174	50.9606	59.1549	54.6469	40.767	42.9846	46.5084	50.6091	57.1794	91.7054
	55.9494											86.9885
Extended Data Fig. 3e	Smarcd1/FPKM
		JGE+SALL4-WT					JGE+SALL4-T903A
	MEF	D0	D1	D3	D5	D7	D0	D1	D3	D5	D7	ESCs
	10.5017	15.2622	16.2825	30.895	30.4405	28.5032	13.7578	13.3041	22.104	30.9587	30.3006	41.9092
	8.98937											48.0325
Extended Data Fig. 3f	Dpf2/FPKM
		JGE+SALL4-WT					JGE+SALL4-T903A
	MEF	D0	D1	D3	D5	D7	D0	D1	D3	D5	D7	ESCs
	18.2651	24.7762	20.3024	28.0218	28.6906	29.3242	20.3172	22.6247	25.7418	28.6332	23.8882	23.4539
	15.2021											29.1446
Extended Data Fig. 3g	Relative expression to Gapdh
	Bcl7c			Smarcc1			Smarcd1			Dpf2			Smarca4			Arid1b
	shLu	Bcl7c shRNA-1	Bcl7c shRNA-3	shLu	Smarcc1 shRNA-1	Smarcc1 shRNA-2	shLu	Smarcd1 shRNA-1	Smarcd1 shRNA-2	shLu	Dpf2 shRNA-2	Dpf2 shRNA-3	shLu	Smarca4 shRNA-2	Smarca4 shRNA-3	shLu	Arid1b shRNA-1	Arid1b shRNA-3
	0.0303955	0.0129581	0.0126038	0.0231154	0.00347204	0.0109722	0.00459729	0.00156459	0.0014199	0.0188407	0.00775854	0.0112417	0.0166308	0.0114382	0.00684848	0.00971884	0.00508337	0.00193292
	0.0137922	0.00647906	0.00806003	0.0105985	0.00150085	0.00567958	0.00180348	0.000923884	0.000774203	0.00786684	0.00312918	0.00421573	0.0171577	0.0114779	0.00687226	0.00424506	0.00269593	0.00130657
	0.0211236	0.00783962	0.00704102	0.0174576	0.00258611	0.00885066	0.00163669	0.00173001	0.00143473	0.00851959	0.00374713	0.00450268	0.0158431	0.00988872	0.00696819	0.0041577	0.00315094	0.00155918

### Sheet: Extended Data Fig 4
Extended Data Fig. 4f	JGES+
	PDK1/ FPKM	BMP4-	BMP4+
	D0	2.40169	2.40169
	D1	92.5583	24.9001
	D3	163.333	26.1639
	D5	100.146	31.4653
	D7	53.7572	29.0294
Extended Data Fig. 4g	Oct4-GFP+ clonies number/ JGES
	shLu	Pdk1-sh1	Pdk1-sh2
	751	342	287
	767	376	274
	893.5	401	310.5
Extended Data Fig. 4h	Pdk1/relative expression to Gapdh
	shLu	shPDK1-1	shPDK1-2
	0.00891222	0.00200804	0.00149566
	0.00985451	0.00247218	0.00193292
	0.00975258	0.00218978	0.00172403
	0.00916277	0.00191293	0.00186062
Extended Data Fig. 4i	Ratio mod/base	THTGEKPFVCNICGR
		NC	BMP4+	DUSP9+
		0.032464	0	0
Extended Data Fig. 4j	Log10(Intensity)	THTGEKPFVCNICGR
			NC	BMP4+	DUSP9+
		Unmodified	8.56907	8.50815	8.29135
		Phospho	7.08048	0	0
