## Supplemental Table 1 for "A Phospho-Switch for Cell Fate Control"

### Sheet: Supplementary Table 1
Kinase list used in Fig. 4a
1810024B03Rik
4921509C19Rik
Aak1
Aatk
Acvr1
Acvr1b
Acvr1c
Acvr2a
Acvr2b
Acvrl1
Adck1
Adck2
Adck5
Akap13
Akt1
Akt2
Akt3
Alpk1
Alpk2
Alpk3
Amhr2
Ankk1
Araf
Atm
Atr
Aurka
Aurkb
Aurkc
Bckdk
Bcr
Bmp2k
Bmpr1a
Bmpr1b
Bmpr2
Braf
Brd2
Brd4
Brsk1
Brsk2
Bub1
Bub1b
Camk1
Camk1d
Camk1g
Camk2a
Camk2b
Camk2d
Camk2g
Camk4
Camkk1
Camkk2
Camkv
Cask
Ccl3
Ccnd3
Ccnh
Ccnk
Cdc42bpa
Cdc42bpb
Cdc42bpg
Cdc7
Cdk1
Cdk10
Cdk11b
Cdk12
Cdk13
Cdk14
Cdk15
Cdk16
Cdk17
Cdk18
Cdk19
Cdk2
Cdk20
Cdk4
Cdk5
Cdk6
Cdk7
Cdk8
Cdk9
Cdkl1
Cdkl2
Cdkl3
Cdkl4
Cdkl5
Chek1
Chek2
Chuk
Ciita
Cilk1
Cit
Clk1
Clk2
Clk3
Clk4
Cpne3
Csnk1a1
Csnk1d
Csnk1e
Csnk1g1
Csnk1g2
Csnk1g3
Csnk2a1
Csnk2a2
Csnk2b
Dapk1
Dapk2
Dapk3
Dbf4
Dcaf1
Dclk1
Dclk2
Dclk3
Dmpk
Dstyk
Dyrk1a
Dyrk1b
Dyrk2
Dyrk3
Dyrk4
Eef2k
Eif2ak1
Eif2ak2
Eif2ak3
Eif2ak4
Eng
Ern1
Ern2
Fam20c
Fastk
Gak
Gm10662
Gm10668
Gm14151
Gm42878
Gm4565
Gm4922
Gm49361
Gm5157
Gm5890
Gm6176
Gm6882
Gm7168
Gm7356
Grk1
Grk2
Grk3
Grk4
Grk5
Grk6
Gsk3a
Gsk3b
Haspin
Hipk1
Hipk2
Hipk3
Hipk4
Hjv
Htatip2
Hunk
Ikbkb
Ikbke
Ilk
Irak1
Irak2
Irak3
Irak4
Itpka
Kalrn
Ksr1
Ksr2
Lats1
Lats2
Limk1
Limk2
Lmtk2
Lmtk3
Lrrk1
Lrrk2
Ly6g6e
Mak
Map2k1
Map2k2
Map2k3
Map2k4
Map2k5
Map2k6
Map2k7
Map3k1
Map3k10
Map3k11
Map3k12
Map3k13
Map3k14
Map3k15
Map3k19
Map3k2
Map3k20
Map3k21
Map3k3
Map3k4
Map3k5
Map3k6
Map3k7
Map3k8
Map3k9
Map4k1
Map4k2
Map4k3
Map4k4
Map4k5
Mapk1
Mapk10
Mapk11
Mapk12
Mapk13
Mapk14
Mapk15
Mapk3
Mapk4
Mapk6
Mapk7
Mapk8
Mapk9
Mapkapk2
Mapkapk3
Mapkapk5
Mark1
Mark2
Mark3
Mark4
Mast1
Mast2
Mast3
Mast4
Mastl
Melk
Mink1
Mknk1
Mknk2
Mlkl
Mok
Mos
Mtor
Mylk
Mylk2
Mylk3
Mylk4
Myo3a
Myo3b
Nek1
Nek10
Nek11
Nek2
Nek3
Nek4
Nek5
Nek6
Nek7
Nek8
Nek9
Nim1k
Nlk
Nme2
Nrbp1
Nrbp2
Nrk
Nuak1
Nuak2
Obscn
Oxsr1
Pak1
Pak2
Pak3
Pak4
Pak5
Pak6
Pask
Pbk
Pdik1l
Pdk1
Pdk2
Pdk3
Pdpk1
Phkg1
Phkg2
Pik3ca
Pik3cg
Pik3r4
Pikfyve
Pim1
Pim2
Pim3
Pink1
Pkmyt1
Pkn1
Pkn2
Pkn3
Plk1
Plk2
Plk3
Plk4
Pnck
Prkaa1
Prkaa2
Prkab1
Prkab2
Prkaca
Prkacb
Prkag1
Prkag2
Prkag3
Prkca
Prkcb
Prkcd
Prkce
Prkcg
Prkch
Prkci
Prkcq
Prkcz
Prkd1
Prkd2
Prkd3
Prkdc
Prkg1
Prkg2
Prkx
Prpf4b
Pskh1
Ptk2b
Raf1
Riok1
Riok2
Riok3
Ripk1
Ripk2
Ripk3
Ripk4
Rock1
Rock2
Rps6ka1
Rps6ka2
Rps6ka3
Rps6ka4
Rps6ka5
Rps6ka6
Rps6kb1
Rps6kb2
Rps6kc1
Rps6kl1
Rskr
Sbk1
Sbk2
Sbk3
Sgk1
Sgk2
Sgk3
Sik1
Sik2
Sik3
Slk
Smg1
Smok1
Smok2a
Smok2b
Smok3a
Smok3b
Smok3c
Smoktcr
Snrk
Sostdc1
Speg
Srpk1
Srpk2
Srpk3
Stk10
Stk11
Stk16
Stk17b
Stk19
Stk24
Stk25
Stk26
Stk3
Stk31
Stk32a
Stk32b
Stk32c
Stk33
Stk35
Stk36
Stk38
Stk38l
Stk39
Stk4
Stk40
Stkld1
Strada
Syk
Taf1
Taok1
Taok2
Taok3
Tbk1
Tesk1
Tesk2
Tgfbr1
Tgfbr2
Tgfbr3
Tgfbr3l
Tlk1
Tlk2
Tnik
Tnk2
Tnni3k
Top1
Trio
Trp53rka
Trp53rkb
Trpm6
Trpm7
Tssk1
Tssk2
Tssk3
Tssk4
Tssk5
Tssk6
Ttbk1
Ttbk2
Ttk
Ttn
Uhmk1
Ulk1
Ulk2
Ulk3
Ulk4
Vrk1
Vrk2
Vrk3
Wnk1
Wnk2
Wnk3
Wnk4
