## Supplemental Table 2 for "A Phospho-Switch for Cell Fate Control"

### Sheet: Supplementary Table 2
Phosphatase list used in Fig. 4a
Cdc14a
Cdc14b
Cdkn3
Cpped1
Ctdnep1
Ctdp1
Ctdsp1
Ctdsp2
Ctdspl
Ctdspl2
Dusp1
Dusp10
Dusp13
Dusp14
Dusp15
Dusp18
Dusp19
Dusp2
Dusp21
Dusp22
Dusp23
Dusp26
Dusp28
Dusp29
Dusp3
Dusp4
Dusp5
Dusp6
Dusp7
Dusp8
Dusp9
Epm2a
Eya1
Fig4
Ilkap
Lck
Lrrc2
Lrrc30
Lrrc39
Lrrc40
Lrriq4
Lrrk2
Mtmr3
Mtmr4
Pdp1
Pdp2
Pdxp
Pgam5
Phlpp1
Phlpp2
Pp2d1
Ppa2
Ppef1
Ppef2
Ppm1a
Ppm1b
Ppm1d
Ppm1e
Ppm1f
Ppm1g
Ppm1h
Ppm1j
Ppm1k
Ppm1l
Ppm1m
Ppm1n
Ppp1ca
Ppp1cb
Ppp1cc
Ppp1r3a
Ppp2ca
Ppp2cb
Ppp2r1a
Ppp2r3d
Ppp3ca
Ppp3cb
Ppp3cc
Ppp4c
Ppp5c
Ppp6c
Pptc7
Pten
Ptpmt1
Rpap2
Ssh1
Ssh2
Ssh3
Ssu72
Tab1
Timm50
Ublcp1
