## Supplemental Table 3 for "A Phospho-Switch for Cell Fate Control"

### Sheet: Sheet1
kinase prediction for the peptide THT(p)GEKPFVCNICGR
kinase	kinase_group	score_raw	score_log2	score_rank	site_percentile	percentile_rank
GAK	Other	12.8053	3.67866	5	99.977	1
PASK	CAMK	33.4324	5.06318	1	99.9649	2
PBK	Other	19.1536	4.25954	4	99.8308	3
LATS1	AGC	21.8316	4.44835	3	99.7728	4
BIKE	Other	9.52973	3.25243	8	99.6785	5
AAK1	Other	8.54283	3.09471	9	99.5214	6
TNIK	STE	3.67778	1.87884	22	98.9424	7
BRAF	TKL	2.11862	1.08312	52	98.8457	8
PIM1	CAMK	26.2223	4.71272	2	98.7877	9
YANK2	AGC	3.19981	1.67799	25	98.6741	10
TAK1	TKL	1.44047	0.526544	67	98.5085	11
PIM3	CAMK	12.4746	3.64093	6	98.2305	12
GCK	STE	2.29481	1.19837	46	98.1241	13
PKR	Other	2.03897	1.02784	54	97.8353	14
KHS2	STE	2.47542	1.30768	38	97.5621	15
MINK	STE	1.52994	0.613475	64	97.5512	16
PIM2	CAMK	12.3983	3.63208	7	97.2853	17
MPSK1	Other	4.65223	2.21792	15	97.1524	18
TAO3	STE	2.25899	1.17568	47	96.9058	19
IRAK1	TKL	1.6921	0.758819	63	96.8719	20
HGK	STE	1.47006	0.555873	65	96.8296	21
HPK1	STE	1.44266	0.528735	66	96.1685	22
NIK	STE	3.05593	1.61161	26	96.0029	23
PDK1	AGC	1.36782	0.451882	73	95.6923	24
LATS2	AGC	4.06189	2.02215	17	95.6391	25
KHS1	STE	1.41986	0.505746	69	95.6125	26
TTK	Other	0.703589	-0.507196	127	95.3272	27
LRRK2	TKL	0.899574	-0.152686	98	94.9187	28
MYO3B	STE	0.737027	-0.44021	124	94.8124	29
AlphaK3	Alpha	1.12122	0.165064	81	94.7374	30
DMPK1	AGC	2.40045	1.2633	42	94.5839	31
TAO2	STE	0.942427	-0.0855474	92	94.4038	32
DAPK3	CAMK	2.58666	1.37109	33	94.0183	33
MYO3A	STE	0.525325	-0.928717	153	93.8515	34
ROCK2	AGC	2.32519	1.21735	45	93.7112	35
PINK1	Other	2.43322	1.28287	39	93.675	36
MST1	STE	0.627833	-0.671547	138	93.507	37
OSR1	STE	0.629305	-0.668168	137	93.4345	38
CRIK	AGC	2.57369	1.36384	36	93.2991	39
MST2	STE	0.674769	-0.567534	131	92.9075	40
MEKK2	STE	0.915678	-0.127087	96	92.8495	41
MEK1	STE	0.783015	-0.352888	115	92.7576	42
MEK5	STE	0.701298	-0.5119	128	92.6694	43
CDKL1	CMGC	5.36135	2.4226	14	92.3696	44
DAPK1	CAMK	2.43043	1.28121	40	92.3176	45
PKN3	AGC	2.55059	1.35083	37	92.2536	46
SBK	Other	7.19697	2.84739	11	92.2137	47
SLK	STE	0.815009	-0.295112	109	92.2016	48
NEK8	Other	0.758021	-0.399691	121	91.8958	49
AKT3	AGC	2.58861	1.37218	32	91.4812	50
AKT2	AGC	3.6819	1.88045	20	91.2129	51
DLK	TKL	1.25825	0.331423	76	91.0751	52
NDR1	AGC	2.40346	1.26511	41	91.0135	53
DCAMKL1	CAMK	3.05368	1.61055	27	90.9591	54
ANKRD3	TKL	1.12491	0.169806	80	90.947	55
YANK3	AGC	2.07349	1.05206	53	90.8249	56
TAO1	STE	0.425931	-1.23131	171	90.7572	57
CAMK1D	CAMK	3.25811	1.70404	24	90.6436	58
skMLCK	CAMK	2.7672	1.46843	30	90.5288	59
CHK1	CAMK	2.12975	1.09068	51	90.3668	60
FAM20C	FAM20	2.33851	1.22559	44	90.3547	61
MEKK3	STE	0.816224	-0.292962	108	89.9958	62
smMLCK	CAMK	1.4252	0.511165	68	89.939	63
LKB1	CAMK	0.77834	-0.361528	117	89.9341	64
CAMK2A	CAMK	3.6818	1.88041	21	89.8761	65
LOK	STE	0.70535	-0.503589	126	89.7287	66
SGK1	AGC	3.02244	1.59571	28	89.6356	67
SRPK1	CMGC	5.42225	2.43889	13	89.6005	68
SRPK3	CMGC	3.66705	1.87462	23	89.4494	69
COT	STE	2.58632	1.3709	34	89.4422	70
CHK2	CAMK	1.86662	0.900426	56	89.198	71
MRCKA	AGC	1.41599	0.501813	70	88.9817	72
ROCK1	AGC	0.852209	-0.230721	105	88.8572	73
MAK	CMGC	7.43584	2.8945	10	88.3495	74
DRAK1	CAMK	1.0364	0.0515865	85	88.1936	75
AKT1	AGC	1.69322	0.759771	62	88.0413	76
VRK2	CK1	0.80458	-0.313693	110	88.0099	77
CAMKK1	Other	0.50357	-0.989736	162	87.6388	78
MEKK1	STE	0.679898	-0.55661	129	87.6074	79
NEK1	Other	0.468995	-1.09235	167	87.5192	80
CAMK2B	CAMK	2.74734	1.45803	31	87.4189	81
MLK4	TKL	0.72712	-0.459734	125	87.246	82
MAPKAPK2	CAMK	2.20483	1.14066	49	87.1107	83
MLK3	TKL	0.87864	-0.186655	101	87.072	84
CAMK2D	CAMK	1.7716	0.825051	59	86.7964	85
ICK	CMGC	4.39581	2.13613	16	86.2646	86
CAMKK2	Other	0.471057	-1.08603	166	86.1159	87
caMLCK	CAMK	2.03701	1.02646	55	85.8754	88
CLK3	CMGC	6.16717	2.62461	12	85.6482	89
MRCKB	AGC	0.918651	-0.122412	95	85.6191	90
NDR2	AGC	1.70908	0.773222	61	85.5599	91
MOK	CMGC	3.74638	1.9055	19	85.2964	92
DAPK2	CAMK	1.76394	0.818803	60	85.2408	93
ASK1	STE	0.214296	-2.22232	236	85.1683	94
SRPK2	CMGC	2.16617	1.11514	50	84.6498	95
DCAMKL2	CAMK	1.01257	0.0180278	86	84.286	96
PRKX	AGC	1.03767	0.0533481	84	84.1421	97
P70S6K	AGC	0.912273	-0.132462	97	84.0104	98
CLK2	CMGC	3.93972	1.97809	18	83.9197	99
MASTL	AGC	0.782292	-0.35422	116	83.5668	100
RSK4	AGC	1.26376	0.337723	75	83.4085	101
CAMK1B	CAMK	1.83188	0.873322	57	83.3613	102
MSK1	AGC	1.15754	0.211061	79	83.238	103
CDKL5	CMGC	2.24737	1.16824	48	83.2139	104
MSK2	AGC	0.953351	-0.0689207	90	83.0398	105
GRK7	AGC	2.5752	1.36468	35	82.8223	106
YSK1	STE	0.281837	-1.82707	205	82.7969	107
NEK5	Other	0.58773	-0.766774	144	82.4186	108
MYLK4	CAMK	0.889464	-0.168992	99	82.2808	109
CLK4	CMGC	2.35372	1.23494	43	82.1732	110
YSK4	STE	0.582815	-0.778891	145	82.0499	111
MAPKAPK5	CAMK	0.61751	-0.695466	140	81.9109	112
PKCD	AGC	1.00802	0.0115256	87	81.7816	113
RIPK1	TKL	0.853885	-0.227886	104	81.7284	114
PKACB	AGC	0.798681	-0.324308	112	81.0238	115
P70S6KB	AGC	1.16646	0.222132	78	80.3384	116
CAMK1G	CAMK	0.597753	-0.742378	142	80.336	117
CAMK1A	CAMK	0.505175	-0.985144	161	80.1753	118
PKACA	AGC	0.535249	-0.901717	152	79.5987	119
IRE2	Other	0.568619	-0.814465	148	79.4525	120
PKCZ	AGC	0.764707	-0.387021	120	79.4513	121
HRI	Other	0.522946	-0.935265	155	79.3981	122
HASPIN	Other	0.242267	-2.04533	218	78.9364	123
RAF1	TKL	0.949866	-0.0742039	91	78.1133	124
ZAK	TKL	0.36836	-1.44081	183	77.4823	125
MST3	STE	0.473954	-1.07718	165	77.1971	126
PAK2	STE	0.51805	-0.948838	157	76.9263	127
PKCE	AGC	0.396055	-1.33623	177	76.8647	128
RSK2	AGC	0.920274	-0.119865	94	76.5952	129
BMPR2	TKL	0.988317	-0.0169546	89	76.4247	130
PKCB	AGC	0.510585	-0.969778	160	76.3788	131
CDK3	CMGC	2.81469	1.49298	29	76.3425	132
STLK3	STE	0.0633638	-3.9802	284	76.2833	133
PKACG	AGC	0.577646	-0.791743	146	75.9932	134
NEK4	Other	0.312696	-1.67717	198	75.8325	135
DSTYK	TKL	0.766507	-0.38363	119	75.6778	136
IKKB	Other	0.880915	-0.182925	100	75.6488	137
MELK	CAMK	0.618621	-0.692872	139	75.6077	138
RSK3	AGC	0.657389	-0.605182	134	75.604	139
EEF2K	Alpha	0.234018	-2.09531	223	75.4203	140
PRKD3	CAMK	0.658727	-0.602247	133	75.2402	141
NEK3	Other	0.26598	-1.91061	208	74.9779	142
WNK4	Other	0.514828	-0.957839	158	74.6262	143
MLK2	TKL	0.679778	-0.556864	130	74.4921	144
CDK2	CMGC	1.77523	0.828005	58	74.4884	145
PAK1	STE	0.547727	-0.868471	150	74.3289	146
MLK1	TKL	0.572987	-0.803425	147	73.3184	147
AURA	Other	0.306254	-1.7072	199	73.2217	148
IRAK4	TKL	0.438394	-1.1897	169	73.0066	149
MAPKAPK3	CAMK	0.654631	-0.611245	135	72.2657	150
CAMK4	CAMK	0.401849	-1.31528	176	72.0022	151
MOS	Other	1.18117	0.240216	77	71.6601	152
MST4	STE	0.544256	-0.877642	151	71.6069	153
MEKK6	STE	0.260984	-1.93797	211	71.2613	154
PKN1	AGC	0.205593	-2.28214	239	70.9784	155
VRK1	CK1	0.142633	-2.80962	254	70.9397	156
CDK6	CMGC	1.39972	0.485141	71	70.8177	157
STK33	CAMK	0.245475	-2.02635	216	70.4116	158
P90RSK	AGC	0.614461	-0.702606	141	70.2	159
BUB1	Other	0.271742	-1.87969	207	70.1324	160
ALK2	TKL	0.481879	-1.05326	164	69.7456	161
PKCT	AGC	0.263232	-1.92559	209	69.383	162
RIPK2	TKL	0.122978	-3.02352	263	68.8403	163
PERK	Other	0.331451	-1.59313	190	68.7291	164
CLK1	CMGC	0.876675	-0.189886	102	68.5997	165
CDK4	CMGC	0.938476	-0.0916081	93	68.4607	166
GRK6	AGC	0.802388	-0.317628	111	68.1598	167
MEK2	STE	0.127428	-2.97225	261	67.9434	168
CDK1	CMGC	1.31068	0.390317	74	67.5397	169
CAMK2G	CAMK	0.745183	-0.424333	123	67.2823	170
PKCA	AGC	0.352152	-1.50573	188	67.2412	171
AURB	Other	0.21867	-2.19317	229	67.2194	172
PKCG	AGC	0.299186	-1.74089	201	67.0514	173
SGK3	AGC	0.37349	-1.42086	182	66.7964	174
DYRK3	CMGC	1.04911	0.0691596	83	66.3468	175
PKN2	AGC	0.377962	-1.40369	181	66.325	176
PKCI	AGC	0.229478	-2.12357	225	66.1328	177
PRKD2	CAMK	0.426779	-1.22844	170	65.8645	178
CDK5	CMGC	0.99949	-0.000736591	88	65.4596	179
ATR	PIKK	0.791041	-0.338175	113	65.4475	180
PLK2	Other	0.290806	-1.78187	203	65.2843	181
PKG2	AGC	0.21459	-2.22034	234	65.1562	182
NEK11	Other	0.215342	-2.2153	233	64.6534	183
BMPR1B	TKL	0.525236	-0.928962	154	63.8968	184
NUAK2	CAMK	0.511136	-0.96822	159	63.7215	185
ALK4	TKL	0.558717	-0.83981	149	63.2344	186
HIPK1	CMGC	1.38151	0.466246	72	63.2163	187
DYRK1B	CMGC	1.05287	0.0743337	82	62.9238	188
TSSK2	CAMK	0.387104	-1.36921	179	62.6881	189
AMPKA1	CAMK	0.405157	-1.30345	175	62.6373	190
NUAK1	CAMK	0.234969	-2.08946	222	62.3207	191
IRE1	Other	0.284826	-1.81185	204	62.317	192
CDK10	CMGC	0.421173	-1.24751	173	61.1748	193
DYRK4	CMGC	0.83939	-0.252586	106	60.0834	194
AMPKA2	CAMK	0.304352	-1.71619	200	59.3812	195
GRK5	AGC	0.636829	-0.651023	136	59.3497	196
BMPR1A	TKL	0.226491	-2.14247	227	59.3002	197
PKCH	AGC	0.18741	-2.41573	243	59.1455	198
DYRK1A	CMGC	0.77475	-0.368197	118	59.0343	199
PKG1	AGC	0.0375526	-4.73494	295	58.8409	200
ACVR2A	TKL	0.360076	-1.47363	186	58.749	201
SIK	CAMK	0.163549	-2.61221	248	58.3828	202
WNK1	Other	0.391812	-1.35177	178	58.2281	203
AURC	Other	0.154546	-2.69389	252	58.0431	204
RIPK3	TKL	0.250188	-1.99892	213	58.0166	205
DYRK2	CMGC	0.866165	-0.207286	103	57.718	206
GRK3	AGC	0.519113	-0.945879	156	57.2732	207
CDK14	CMGC	0.457132	-1.12932	168	57.243	208
PAK3	STE	0.213617	-2.2269	238	56.0017	209
GRK2	AGC	0.665697	-0.587063	132	55.3647	210
HIPK2	CMGC	0.489524	-1.03055	163	54.7894	211
MAP3K15	STE	0.12667	-2.98085	262	54.7362	212
P38G	CMGC	0.318857	-1.64902	194	54.6226	213
ERK7	CMGC	0.214042	-2.22403	237	54.3833	214
IKKA	Other	0.262914	-1.92734	210	53.5021	215
TSSK1	CAMK	0.231001	-2.11403	224	53.316	216
CHAK2	Alpha	0.313078	-1.6754	196	53.0296	217
JNK1	CMGC	0.379187	-1.39902	180	52.8265	218
P38B	CMGC	0.314523	-1.66876	195	51.4764	219
PLK1	Other	0.279929	-1.83686	206	51.3894	220
PLK3	Other	0.240877	-2.05363	220	51.1271	221
ATM	PIKK	0.321538	-1.63694	192	51.0715	222
PHKG1	CAMK	0.131569	-2.92611	257	51.0618	223
BRSK1	CAMK	0.101293	-3.3034	272	50.9555	224
CK2A2	Other	0.062108	-4.00908	287	50.7004	225
JNK3	CMGC	0.407217	-1.29613	174	50.6037	226
CK2A1	Other	0.0579728	-4.10848	288	50.5264	227
CDK16	CMGC	0.174974	-2.51479	245	50.3813	228
JNK2	CMGC	0.365653	-1.45145	185	49.1521	229
MNK2	CAMK	0.122198	-3.03271	264	48.7593	230
CDK13	CMGC	0.243205	-2.03976	217	48.6711	231
WNK3	Other	0.214337	-2.22205	235	48.329	232
P38A	CMGC	0.367957	-1.44239	184	48.1731	233
MNK1	CAMK	0.120173	-3.05681	265	48.0135	234
NLK	CMGC	0.756277	-0.403014	122	47.7827	235
CDK12	CMGC	0.217355	-2.20187	230	47.634	236
CDK9	CMGC	0.238015	-2.07087	221	47.4575	237
PAK5	STE	0.0408687	-4.61286	294	46.5813	238
GRK4	AGC	0.221991	-2.17143	228	46.325	239
PRKD1	CAMK	0.240971	-2.05307	219	46.1776	240
TLK2	Other	0.228087	-2.13235	226	45.7279	241
QSK	CAMK	0.117057	-3.09472	266	45.5515	242
HIPK3	CMGC	0.354609	-1.4957	187	44.8601	243
MARK1	CAMK	0.0793697	-3.65527	277	44.4516	244
PHKG2	CAMK	0.0358153	-4.80328	297	44.3948	245
CDK7	CMGC	0.248295	-2.00987	214	44.147	246
SNRK	CAMK	0.0533246	-4.22906	289	43.8895	247
CDK17	CMGC	0.130654	-2.93617	259	43.8641	248
CDK18	CMGC	0.164247	-2.60606	247	43.3867	249
SSTK	CAMK	0.0646693	-3.95078	283	43.1945	250
PRP4	CMGC	0.217089	-2.20364	231	42.5878	251
BRSK2	CAMK	0.063108	-3.98603	285	42.3763	252
PLK4	Other	0.0518036	-4.27081	290	42.1091	253
GRK1	AGC	0.320377	-1.64216	193	41.7127	254
QIK	CAMK	0.101654	-3.29827	271	40.8159	255
PAK4	STE	0.0249444	-5.32514	299	40.22	256
CHAK1	Alpha	0.113702	-3.13667	267	39.6761	257
NIM1	CAMK	0.111107	-3.16998	268	39.5878	258
MARK2	CAMK	0.0778554	-3.68306	279	39.27	259
ERK2	CMGC	0.199373	-2.32646	240	39.102	260
CK1G3	CK1	0.182424	-2.45463	244	38.8711	261
ACVR2B	TKL	0.19003	-2.3957	241	38.8385	262
DNAPK	PIKK	0.216232	-2.20935	232	38.6427	263
ERK5	CMGC	0.328227	-1.60724	191	38.3151	264
MARK4	CAMK	0.158453	-2.65787	250	38.1821	265
HIPK4	CMGC	0.296169	-1.75551	202	38.1048	266
NEK9	Other	0.188003	-2.41117	242	37.5041	267
NEK7	Other	0.14038	-2.83259	255	37.3216	268
GSK3A	CMGC	0.829829	-0.269114	107	36.8877	269
CK1G2	CK1	0.166253	-2.58855	246	35.743	270
TGFBR2	TKL	0.137762	-2.85975	256	34.712	271
PAK6	STE	0.0412832	-4.5983	293	34.0533	272
TGFBR1	TKL	0.256971	-1.96032	212	32.4615	273
MARK3	CAMK	0.0473374	-4.40087	292	31.6879	274
BCKDK	PDHK	0.106551	-3.23038	269	31.4716	275
P38D	CMGC	0.0962867	-3.37652	273	30.1686	276
NEK2	Other	0.0905451	-3.46522	274	29.8918	277
GSK3B	CMGC	0.790563	-0.339047	114	29.1787	278
SMG1	PIKK	0.147451	-2.76169	253	28.6022	279
ULK2	Other	0.104492	-3.25854	270	27.1252	280
MTOR	PIKK	0.313034	-1.67561	197	27.043	281
TLK1	Other	0.0676573	-3.88561	282	25.7388	282
ERK1	CMGC	0.0856156	-3.54598	275	25.1864	283
TBK1	Other	0.130768	-2.93491	258	23.3505	284
NEK6	Other	0.0838102	-3.57673	276	22.1055	285
GCN2	Other	0.0627403	-3.99446	286	21.8541	286
CDK19	CMGC	0.0514791	-4.27987	291	21.4577	287
CK1A2	CK1	0.339125	-1.56011	189	20.6696	288
CDK8	CMGC	0.0695801	-3.84518	280	16.2035	289
HUNK	CAMK	0.0677643	-3.88333	281	16.1141	290
IKKE	Other	0.0785474	-3.67029	278	15.9159	291
CDC7	Other	0.155044	-2.68925	251	14.3639	292
PRPK	Other	0.597043	-0.744093	143	13.9796	293
ULK1	Other	0.0227179	-5.46003	301	8.95389	294
PDHK4	PDHK	0.248144	-2.01075	215	8.71699	295
CK1E	CK1	0.129735	-2.94636	260	8.30362	296
CK1D	CK1	0.424211	-1.23714	172	8.18638	297
CK1G1	CK1	0.0234392	-5.41493	300	7.55303	298
TTBK2	CK1	0.0275822	-5.18012	298	7.49501	299
PDHK1	PDHK	0.161984	-2.62607	249	6.84233	300
CK1A	CK1	0.0366659	-4.76942	296	4.65945	301
KIS	Other	0.00923398	-6.75883	302	4.06599	302
TTBK1	CK1	0.00335006	-8.2216	303	2.80655	303
