## Supplemental Table 4 for "A Phospho-Switch for Cell Fate Control"

### Sheet: Sheet1
	Number of unique peptide
Protein	NC_2	Dusp9_2	BMP4_2	NC_3	Dusp9_3	BMP4_3	NC	BMP4	Dusp9	fc_BMP4_NC	fc_Dusp9_NC
KV3AG	27.7521	21.117	23.8591	22.6123	22.7772	22.141	25.1822	23.0001	21.9471	-2.18215	-3.2351
SSBP	23.1213	21.2922	21.3904	25.3686	21.4845	24.7674	24.2449	23.0789	21.3883	-1.16605	-2.8566
KV5AA	25.8973	21.4686	24.5274	25.5222	24.9739	21.9792	25.7097	23.2533	23.2213	-2.45645	-2.4885
NACAM	23.1198	20.8421	24.5689	23.3992	21.1823	24.2823	23.2595	24.4256	21.0122	1.1661	-2.2473
SDHB	25.5536	25.3256	25.1965	25.826	21.6443	25.919	25.6898	25.5577	23.485	-0.13205	-2.20485
P66A	24.4473	21.3323	24.0404	25.2927	24.2413	24.5882	24.87	24.3143	22.7868	-0.5557	-2.0832
MBD2	25.1126	23.875	24.6923	24.3635	21.615	24.1506	24.7381	24.4215	22.745	-0.3166	-1.99305
RAN	24.7742	21.4625	21.6279	25.8252	25.7394	24.1265	25.2997	22.8772	23.601	-2.4225	-1.69875
MBD3	26.9633	25.652	25.9261	26.9871	24.9317	24.9853	26.9752	25.4557	25.2919	-1.5195	-1.68335
KV5A7	25.7493	22.5951	24.5035	25.0842	24.9114	24.2439	25.4168	24.3737	23.7533	-1.04305	-1.6635
DDX3X	22.7484	22.4116	22.6356	23.8664	20.9685	24.2673	23.3074	23.4515	21.69	0.14405	-1.61735
SALL4	30.3602	28.6283	28.9924	30.2912	28.9475	29.5459	30.3257	29.2691	28.7879	-1.05655	-1.5378
ROA3	22.5197	21.9567	21.2362	23.4346	20.9365	21.671	22.9772	21.4536	21.4466	-1.52355	-1.53055
APOH	22.769	21.2765	21.7165	21.7797	20.2199	22.4883	22.2743	22.1024	20.7482	-0.17195	-1.52615
LC7L3	24.0478	21.9172	23.6047	23.0979	22.2389	20.374	23.5728	21.9894	22.0781	-1.5835	-1.4948
UT14A	23.405	22.7841	22.6869	23.4815	21.1452	22.0343	23.4432	22.3606	21.9646	-1.08265	-1.4786
RBBP7	30.1433	28.7383	28.8627	29.5393	28.1101	28.7486	29.8413	28.8056	28.4242	-1.03565	-1.4171
MTA2	25.9886	24.9406	25.1575	27.3155	25.5475	26.0074	26.652	25.5825	25.2441	-1.0696	-1.408
CSDE1	23.6121	21.8579	20.7388	22.692	21.6647	22.2355	23.152	21.4871	21.7613	-1.6649	-1.39075
LYAR	23.1593	21.8394	21.3016	26.6734	25.2738	25.422	24.9164	23.3618	23.5566	-1.55455	-1.35975
RS18	23.2934	21.4239	21.8391	22.833	22.0795	21.4048	23.0632	21.6219	21.7517	-1.44125	-1.3115
NPC2	22.3718	21.5783	21.1582	22.943	21.1467	21.8188	22.6574	21.4885	21.3625	-1.1689	-1.2949
TOP1	23.3788	22.3593	22.258	25.5422	23.9896	22.1528	24.4605	22.2054	23.1745	-2.2551	-1.28605
P66B	27.8529	26.4147	26.7261	27.3747	26.2464	26.4773	27.6138	26.6017	26.3305	-1.0121	-1.28325
SRRM1	23.3258	22.3007	22.6168	22.2562	20.7737	21.8312	22.791	22.224	21.5372	-0.567	-1.2538
ARF3	23.5295	22.2358	22.4744	22.814	21.6986	22.4015	23.1717	22.438	21.9672	-0.7338	-1.20455
MTA1	25.1343	24.0972	24.9912	26.901	25.5669	25.8979	26.0176	25.4445	24.832	-0.5731	-1.1856
CHD4	25.0588	23.7849	23.8422	24.9643	23.8876	24.0285	25.0115	23.9353	23.8362	-1.0762	-1.1753
TMF1	21.7404	21.4847	21.4271	23.1081	21.0205	21.0893	22.4243	21.2582	21.2526	-1.16605	-1.17165
NPM3	23.5287	22.0041	21.8468	22.6016	21.7849	22.954	23.0651	22.4004	21.8945	-0.66475	-1.17065
MPRIP	22.7406	21.5443	23.1919	22.6881	21.643	23.1907	22.7143	23.1913	21.5937	0.47695	-1.1207
MTA3	22.8878	20.9743	21.9688	22.6777	22.3702	22.0087	22.7828	21.9887	21.6722	-0.794	-1.1105
LC7L2	23.091	21.6081	21.0092	22.538	21.8068	21.6315	22.8145	21.3204	21.7075	-1.49415	-1.10705
RL17	21.758	21.2872	21.7747	22.9041	21.1785	22.0852	22.3311	21.93	21.2328	-0.4011	-1.0982
AROS	22.0313	21.8242	20.8548	23.4201	21.4371	21.5253	22.7257	21.19	21.6306	-1.53565	-1.09505
RAI14	22.3762	22.2873	21.666	22.5735	20.5333	22.1223	22.4748	21.8941	21.4103	-0.5807	-1.06455
RS8	22.4131	21.2264	21.67	22.6731	21.7671	22.4427	22.5431	22.0563	21.4967	-0.48675	-1.04635
HDAC2	22.83	21.9062	21.9781	25.7768	24.6465	24.9586	24.3034	23.4684	23.2764	-0.83505	-1.02705
H2A1I	23.4083	21.4365	21.7829	24.8406	24.7715	25.1868	24.1244	23.4849	23.104	-0.6396	-1.02045
2ABA	23.1605	21.8142	20.4339	22.1581	21.502	21.463	22.6593	20.9485	21.6581	-1.71085	-1.0012
RS5	23.1577	22.3386	21.5829	22.3524	21.1815	21.3933	22.7551	21.4881	21.76	-1.26695	-0.995
KPYM	24.4194	21.4929	24.7311	24.544	25.5249	25.5973	24.4817	25.1642	23.5089	0.6825	-0.9728
PSIP1	22.6037	22.1178	22.2225	22.6882	21.2445	22.9674	22.6459	22.595	21.6811	-0.051	-0.9648
THOC6	22.8851	21.5174	22.5318	22.1006	21.5541	21.5218	22.4929	22.0268	21.5358	-0.46605	-0.9571
MDHM	22.8591	22.1013	21.7539	22.9592	21.8118	20.6444	22.9092	21.1991	21.9566	-1.71	-0.9526
RL39	22.9613	21.656	21.5745	22.3613	21.7659	21.2708	22.6613	21.4227	21.711	-1.23865	-0.95035
CAZA1	22.3478	20.8567	21.905	22.4214	22.0335	21.2905	22.3846	21.5978	21.4451	-0.78685	-0.9395
LV2A	22.5524	20.0093	21.6376	21.5045	22.1977	22.3295	22.0284	21.9836	21.1035	-0.0449	-0.92495
MPRD	22.2063	22.6364	20.7251	22.7059	20.4473	21.9478	22.4561	21.3364	21.5419	-1.11965	-0.91425
TFR1	22.4551	22.349	21.8644	23.3568	21.6413	22.3991	22.906	22.1318	21.9951	-0.7742	-0.9108
PEBP1	23.0554	22.8891	21.9782	22.7719	21.1251	22.5951	22.9137	22.2867	22.0071	-0.627	-0.90655
PP2AA	22.2593	22.3046	22.3293	22.2709	20.4182	21.37	22.2651	21.8497	21.3614	-0.41545	-0.9037
CYTSA	21.9019	22.4274	23.8243	23.0298	20.7266	23.4613	22.4658	23.6428	21.577	1.17695	-0.88885
GBB1	22.479	22.4194	22.2614	22.7145	21.0049	20.9396	22.5968	21.6005	21.7122	-0.99625	-0.8846
RS7	23.5371	21.7717	24.6885	28.0747	28.0893	27.5773	25.8059	26.1329	24.9305	0.327	-0.8754
LRC59	23.7692	21.7076	22.0521	23.708	24.0235	23.6613	23.7386	22.8567	22.8655	-0.8819	-0.87305
RL14	22.7367	21.7993	20.9194	22.4539	21.6486	21.0722	22.5953	20.9958	21.7239	-1.5995	-0.87135
SRSF3	25.1199	21.4019	24.995	22.1369	24.1181	24.26	23.6284	24.6275	22.76	0.9991	-0.8684
RS20	22.082	21.4478	21.7265	23.21	22.1082	21.716	22.646	21.7213	21.778	-0.92475	-0.868
TTHY	21.9899	21.971	21.9036	23.4926	21.7832	21.8148	22.7413	21.8592	21.8771	-0.88205	-0.86415
RS11	22.1922	20.9912	20.9718	24.5779	24.0729	22.4868	23.385	21.7293	22.5321	-1.65575	-0.853
F10A1	21.5463	22.0517	20.8186	23.4895	21.3355	21.6581	22.5179	21.2384	21.6936	-1.27955	-0.8243
GDIB	21.4614	21.2479	22.0706	22.3988	20.9759	21.1586	21.9301	21.6146	21.1119	-0.3155	-0.8182
SH3G1	23.1739	21.3798	21.1246	22.5626	22.7382	21.8546	22.8682	21.4896	22.059	-1.37865	-0.80925
CRYAB	22.9211	22.7405	21.1085	23.2188	21.8047	22.2514	23.0699	21.68	22.2726	-1.39	-0.79735
WDR1	22.9289	21.8072	21.3296	22.6877	22.2365	21.544	22.8083	21.4368	22.0219	-1.3715	-0.78645
ATPB	21.7319	21.7746	24.0072	22.8795	21.2777	23.2551	22.3057	23.6312	21.5262	1.32545	-0.77955
SRC8	22.1174	22.1981	21.2344	21.9876	20.3553	22.2804	22.0525	21.7574	21.2767	-0.2951	-0.7758
GCAB	22.2468	21.3328	21.2226	27.5336	26.8967	25.9654	24.8902	23.594	24.1148	-1.2962	-0.77545
KV5A1	21.7649	22.1603	21.6337	23.9234	21.9855	22.8974	22.8441	22.2656	22.0729	-0.5786	-0.77125
HVM03	22.6799	21.9515	22.8167	22.4188	21.6143	21.191	22.5494	22.0038	21.7829	-0.5455	-0.76645
1433E	22.2343	22.6507	23.5916	22.1353	20.2095	23.1879	22.1848	23.3897	21.4301	1.20495	-0.7547
KV6AB	22.5584	25.7168	25.5024	26.9666	22.3015	25.5241	24.7625	25.5132	24.0092	0.75075	-0.75335
PRP4B	22.3004	22.2108	21.9338	23.3452	21.9295	23.2395	22.8228	22.5866	22.0702	-0.23615	-0.75265
RSSA	22.9924	21.274	22.4714	24.1202	24.3604	24.3149	23.5563	23.3931	22.8172	-0.16315	-0.7391
NUCL	21.7788	21.8814	22.7445	22.3214	20.741	21.0574	22.0501	21.901	21.3112	-0.14915	-0.7389
SPT16	22.721	21.558	21.4948	22.6007	22.2872	21.5755	22.6608	21.5352	21.9226	-1.1257	-0.73825
GKAP1	22.8572	22.5765	21.5435	22.8085	21.6293	21.5634	22.8329	21.5535	22.1029	-1.2794	-0.72995
PSA5	22.2981	21.662	21.8365	22.0922	21.2691	20.9117	22.1952	21.3741	21.4656	-0.82105	-0.7296
MYADM	21.7213	21.3969	21.6344	22.8709	21.7375	20.9099	22.2961	21.2721	21.5672	-1.02395	-0.7289
DNJA2	22.8152	21.1995	22.1857	22.0212	22.2087	23.0815	22.4182	22.6336	21.7041	0.2154	-0.7141
HEM1	22.8831	22.3882	22.2211	22.0015	21.0761	22.1685	22.4423	22.1948	21.7322	-0.2475	-0.71015
SYEP	23.5552	22.2115	21.4627	21.5461	21.4701	22.2871	22.5507	21.8749	21.8408	-0.67575	-0.70985
ABCF1	25.4822	24.6874	24.6283	24.8497	24.2437	24.2019	25.1659	24.4151	24.4656	-0.75085	-0.7004
H13	22.2229	23.0067	21.6645	22.9992	20.8689	21.5877	22.611	21.6261	21.9378	-0.98495	-0.67325
PCBP2	22.4394	21.5072	21.5549	22.4963	22.0842	21.3809	22.4678	21.4679	21.7957	-0.99995	-0.67215
GPX4	23.5165	23.0524	22.2779	22.0644	21.2332	21.2671	22.7904	21.7725	22.1428	-1.01795	-0.64765
VDAC1	22.4772	22.091	21.0105	22.6377	21.7304	22.4443	22.5574	21.7274	21.9107	-0.83005	-0.64675
RS23	23.0732	21.7503	21.5213	26.122	26.162	26.1162	24.5976	23.8188	23.9562	-0.77885	-0.64145
CBX3	22.6577	21.7842	22.3082	23.0931	22.6841	21.7844	22.8754	22.0463	22.2341	-0.8291	-0.64125
KV5A5	23.7434	22.9221	20.8737	23.022	22.571	22.275	23.3827	21.5743	22.7465	-1.80835	-0.63615
IF5A1	22.2375	22.1647	21.4452	22.2221	21.0245	22.4948	22.2298	21.97	21.5946	-0.2598	-0.6352
ACTA	23.8071	22.5106	22.3004	22.5265	22.5613	22.7943	23.1668	22.5474	22.5359	-0.61945	-0.63085
RL22L	25.9209	25.0406	23.6183	24.6814	24.3005	24.4337	25.3011	24.026	24.6705	-1.27515	-0.6306
TRFE	23.2897	21.9766	20.6248	21.4276	21.4795	21.9241	22.3587	21.2745	21.728	-1.0842	-0.6306
HDAC1	25.4463	25.2726	25.1663	26.6893	25.61	26.3864	26.0678	25.7764	25.4413	-0.29145	-0.6265
ACTBL	21.8433	22.4496	21.6674	23.1304	21.2817	22.0928	22.4869	21.8801	21.8656	-0.60675	-0.6212
RBM39	27.3271	26.5271	25.6014	28.1961	27.7708	26.5628	27.7616	26.0821	27.1489	-1.6795	-0.61265
MBNL2	22.7356	23.3702	21.6341	23.2846	21.4498	22.7031	23.0101	22.1686	22.41	-0.8415	-0.6001
RL23	25.8389	24.8908	21.8876	28.5661	28.3218	27.2431	27.2025	24.5653	26.6063	-2.63715	-0.5962
RS28	23.2992	22.8031	22.3087	22.3445	21.6483	21.0747	22.8219	21.6917	22.2257	-1.13015	-0.59615
TR150	29.8186	29.3451	29.8074	29.2454	28.5282	29.0973	29.532	29.4523	28.9367	-0.07965	-0.59535
DPYL2	22.5721	22.0783	22.5873	22.6059	21.921	22.6478	22.589	22.6176	21.9996	0.02855	-0.58935
RABL6	22.3582	22.1975	21.1408	22.5696	21.5546	21.9573	22.4639	21.5491	21.876	-0.91485	-0.58785
RL23A	28.2676	27.4121	27.3124	28.7429	28.4351	27.2598	28.5053	27.2861	27.9236	-1.21915	-0.58165
ALDOA	22.189	22.2964	22.1558	22.0283	20.7585	21.4724	22.1087	21.8141	21.5275	-0.29455	-0.5812
IGG2B	26.9208	26.6996	25.2251	27.0179	26.0874	25.019	26.9693	25.1221	26.3935	-1.8473	-0.57585
VATB2	22.801	22.1666	22.1672	22.1094	21.5987	21.5072	22.4552	21.8372	21.8827	-0.618	-0.57255
PARP1	22.2802	21.7098	21.9984	23.5775	23.0072	22.8648	22.9289	22.4316	22.3585	-0.49725	-0.57035
PTBP1	23.152	22.6891	22.2471	22.9305	22.2546	21.8845	23.0413	22.0658	22.4718	-0.97545	-0.5694
CNBP	23.0708	23.4766	21.7066	23.3855	21.8558	22.5315	23.2281	22.1191	22.6662	-1.1091	-0.56195
HYEP	22.0283	22.4791	23.3471	23.1522	21.6054	21.723	22.5903	22.535	22.0422	-0.0552	-0.548
NPM	23.2438	23.1353	24.411	22.2772	21.3129	23.4701	22.7605	23.9406	22.2241	1.18005	-0.5364
RBBP4	28.5846	28.0754	28.3919	27.2014	26.6509	27.2107	27.893	27.8013	27.3632	-0.0917	-0.52985
HSP74	22.4723	22.276	22.1615	22.2524	21.3949	22.919	22.3623	22.5403	21.8355	0.1779	-0.5269
LARP1	22.5502	22.7092	22.4484	21.8464	20.6378	22.5621	22.1983	22.5053	21.6735	0.30695	-0.5248
PA1B2	22.5334	22.6521	22.235	22.4709	21.306	21.8554	22.5022	22.0452	21.9791	-0.45695	-0.5231
IF2B	21.5645	21.6792	22.6286	21.685	20.5249	22.2901	21.6247	22.4594	21.102	0.8346	-0.5227
VWA8	22.7258	21.8149	22.4241	21.5972	21.5025	21.8741	22.1615	22.1491	21.6587	-0.0124	-0.5028
HSP7C	27.5964	27.1213	27.6186	27.6235	27.1015	27.7196	27.61	27.6691	27.1114	0.05915	-0.49855
BCLF1	30.3067	29.7591	30.3082	29.2809	28.8407	29.4063	29.7938	29.8573	29.2999	0.06345	-0.4939
CDKA1	22.092	22.1978	21.7842	22.7087	21.6186	21.6643	22.4003	21.7243	21.9082	-0.6761	-0.49215
AT1A1	23.2603	22.5899	21.1887	21.9931	21.6875	21.853	22.6267	21.5208	22.1387	-1.10585	-0.488
RACK1	23.1963	23.6136	23.3456	23.0409	21.6566	23.5605	23.1186	23.4531	22.6351	0.33445	-0.4835
MYH14	21.8138	21.3789	20.8377	22.0549	21.5316	21.8193	21.9343	21.3285	21.4552	-0.60585	-0.4791
SON	22.8951	21.8233	20.854	22.259	22.3823	22.7655	22.577	21.8098	22.1028	-0.7673	-0.47425
SOX30	20.9908	21.5524	20.9137	22.0034	20.5015	21.8072	21.4971	21.3605	21.0269	-0.13665	-0.47015
CALR	22.8409	22.2874	21.024	21.6918	21.3134	21.4208	22.2663	21.2224	21.8004	-1.04395	-0.46595
TXND5	21.4466	22.1905	22.3201	23.3565	21.704	21.491	22.4016	21.9056	21.9473	-0.496	-0.4543
SVIL	23.4114	22.1247	22.9086	21.6523	22.0306	22.8141	22.5318	22.8614	22.0776	0.3295	-0.4542
PPIB	27.0172	26.2411	24.64	29.5499	29.4281	27.5223	28.2836	26.0812	27.8346	-2.2024	-0.44895
LG3BP	22.195	21.7554	21.6747	22.3818	21.9387	21.599	22.2884	21.6368	21.847	-0.65155	-0.44135
PRDX2	21.8622	21.8261	24.0393	22.8042	21.9661	24.2137	22.3332	24.1265	21.8961	1.7933	-0.4371
KIRR2	21.9985	21.7565	21.5527	22.3792	21.7475	20.9717	22.1888	21.2622	21.752	-0.92665	-0.43685
CLH1	23.416	22.1396	22.0379	22.9514	23.3604	22.0484	23.1837	22.0432	22.75	-1.14055	-0.4337
HNRPU	22.9678	22.4256	21.9377	22.1695	21.8552	21.7616	22.5687	21.8497	22.1404	-0.719	-0.42825
LRRF2	22.6434	21.8979	22.3958	22.2709	22.1629	21.4539	22.4571	21.9248	22.0304	-0.5323	-0.42675
ARP2	22.5063	22.2529	22.6731	21.8078	21.2112	22.1832	22.1571	22.4281	21.7321	0.2711	-0.425
TWF1	22.971	22.3727	20.9538	21.7489	21.5049	21.6729	22.36	21.3133	21.9388	-1.0466	-0.42115
CNGA1	21.4947	21.4565	20.8761	22.8759	22.0725	20.9051	22.1853	20.8906	21.7645	-1.2947	-0.4208
NRK	22.9623	22.261	21.2456	21.8076	21.6782	22.2397	22.3849	21.7427	21.9696	-0.6423	-0.41535
RL21	23.1701	22.6146	21.7873	21.6912	21.4323	22.1722	22.4306	21.9797	22.0235	-0.4509	-0.4072
DEK	25.1926	25.0561	24.9166	22.8369	22.1702	24.8161	24.0147	24.8664	23.6132	0.8516	-0.4016
TBX3	22.35	21.4231	21.2813	21.9761	22.1334	22.8801	22.163	22.0807	21.7782	-0.08235	-0.3848
RL4	22.5798	22.0041	21.7023	22.2391	22.0518	21.0743	22.4094	21.3883	22.028	-1.02115	-0.3815
DDX5	22.6271	22.3091	21.4138	24.9899	24.546	24.9803	23.8085	23.1971	23.4276	-0.61145	-0.38095
S10A4	22.5295	21.5149	21.7341	22.7521	23.0067	21.6616	22.6408	21.6978	22.2608	-0.94295	-0.38
RS25	27.7308	26.8957	28.1893	31.392	31.4716	30.5997	29.5614	29.3945	29.1837	-0.1669	-0.37775
SPTN1	22.8879	22.483	25.2065	21.7427	21.4133	24.6354	22.3153	24.921	21.9481	2.60565	-0.36715
H11	23.1809	23.128	24.0279	22.6893	22.0284	23.3453	22.9351	23.6866	22.5782	0.7515	-0.3569
KV5AD	28.0639	27.7282	26.8528	27.3632	26.9867	26.6835	27.7136	26.7681	27.3575	-0.9454	-0.3561
KV2A5	22.9355	21.9757	21.5014	21.8286	22.0861	21.3935	22.382	21.4474	22.0309	-0.9346	-0.35115
KV5A4	26.4047	25.9121	25.8275	21.7116	21.5059	21.7558	24.0582	23.7917	23.709	-0.2665	-0.34915
ACINU	22.2797	21.8444	22.196	22.1123	21.8502	21.4515	22.196	21.8238	21.8473	-0.37225	-0.3487
PSB3	22.3241	22.1041	21.3544	23.0278	22.5525	22.0788	22.676	21.7166	22.3283	-0.95935	-0.34765
MYO6	22.1283	22.1666	21.8493	22.5555	21.8304	21.7502	22.3419	21.7997	21.9985	-0.54215	-0.3434
CH10	22.4481	22.397	20.421	22.2808	21.6474	22.1492	22.3645	21.2851	22.0222	-1.07935	-0.34225
U2AF1	21.6668	22.4987	21.8939	22.8286	21.3137	22.2361	22.2477	22.065	21.9062	-0.1827	-0.3415
TKT	23.289	22.4615	20.7871	22.3026	22.458	21.7829	22.7958	21.285	22.4597	-1.5108	-0.33605
VPS35	22.2676	22.6942	21.7092	22.6673	21.5734	21.2048	22.4674	21.457	22.1338	-1.01045	-0.33365
CA087	22.5849	21.7816	22.2848	21.5181	21.6591	22.8928	22.0515	22.5888	21.7203	0.5373	-0.33115
ANXA1	21.9989	22.5926	21.8423	22.5874	21.344	21.2984	22.2932	21.5704	21.9683	-0.7228	-0.32485
MMTA2	23.6059	22.2747	23.1253	21.7972	22.4794	21.5218	22.7016	22.3236	22.3771	-0.378	-0.3245
1433T	22.3118	22.1347	21.7415	23.1851	22.7138	22.0579	22.7484	21.8997	22.4243	-0.84875	-0.3242
PGK1	24.2827	22.0085	21.5247	22.1693	23.8097	24.6098	23.226	23.0673	22.9091	-0.15875	-0.3169
GNPAT	22.9317	23.1762	21.3567	22.232	21.3551	20.6416	22.5818	20.9992	22.2657	-1.5827	-0.3162
NH2L1	22.5889	21.321	22.4934	21.9211	22.564	22.6641	22.255	22.5787	21.9425	0.32375	-0.3125
GRP75	22.893	22.2257	20.8842	22.3527	22.3989	21.6463	22.6228	21.2653	22.3123	-1.3576	-0.31055
IGHG3	22.3571	21.1697	21.8656	21.9372	22.5127	21.5942	22.1471	21.7299	21.8412	-0.41725	-0.30595
CO3	24.4923	24.2521	23.1668	24.6295	24.2648	22.978	24.5609	23.0724	24.2584	-1.4885	-0.30245
VAPA	22.0663	23.0858	21.4559	22.2813	20.6577	21.5872	22.1738	21.5216	21.8717	-0.65225	-0.30205
TCP4	22.1939	21.734	21.4884	22.5938	22.4535	21.082	22.3939	21.2852	22.0938	-1.10865	-0.3001
BAF	22.1524	21.412	21.6025	21.9859	22.1358	21.1021	22.0692	21.3523	21.7739	-0.71685	-0.29525
NPTN	22.7919	22.9792	20.926	22.2916	21.5202	20.9413	22.5418	20.9337	22.2497	-1.6081	-0.29205
GDIR1	22.4351	22.2148	21.8245	22.4885	22.1392	21.815	22.4618	21.8197	22.177	-0.64205	-0.2848
IF2B3	22.4405	22.3606	21.5973	22.1428	21.6542	21.2195	22.2917	21.4084	22.0074	-0.88325	-0.28425
KV5A3	26.5852	26.5543	25.4689	26.3645	25.8309	25.2052	26.4748	25.3371	26.1926	-1.1378	-0.28225
TEBP	21.6515	22.2375	21.5611	23.0606	21.9119	21.5268	22.356	21.5439	22.0747	-0.8121	-0.28135
UB2L3	21.894	22.554	21.9168	23.4783	22.2799	21.7055	22.6862	21.8112	22.4169	-0.875	-0.2692
RS24	21.8761	21.8204	20.9508	28.8686	28.4084	27.8343	25.3724	24.3925	25.1144	-0.9798	-0.25795
IGKC	31.1309	30.9864	29.7281	31.2278	30.8596	29.9901	31.1793	29.8591	30.923	-1.32025	-0.25635
ELOB	22.6827	22.9166	21.6061	22.3393	21.5978	22.7388	22.511	22.1725	22.2572	-0.33855	-0.2538
ITB1	22.6601	21.687	22.0116	21.0005	21.4673	20.7622	21.8303	21.3869	21.5771	-0.4434	-0.25315
TPM3	21.9865	22.3033	21.5694	22.6045	21.7826	21.8711	22.2955	21.7203	22.043	-0.57525	-0.25255
PSA2	22.1925	22.8841	21.0027	22.9063	21.7226	20.4825	22.5494	20.7426	22.3033	-1.8068	-0.24605
RPA43	23.0879	22.6003	22.461	21.7134	21.7135	21.2296	22.4006	21.8453	22.1569	-0.55535	-0.24375
DJB11	24.4345	24.3972	23.2943	24.0379	23.593	23.3063	24.2362	23.3003	23.9951	-0.9359	-0.2411
HINT1	22.541	22.3188	21.6243	21.7104	21.4568	22.1639	22.1257	21.8941	21.8878	-0.2316	-0.2379
ALBU	27.1157	26.9327	25.7019	26.7167	26.447	25.3303	26.9162	25.5161	26.6898	-1.4001	-0.22635
ARC1B	22.3553	22.2788	21.4533	21.9663	21.5908	22.5754	22.1608	22.0144	21.9348	-0.14645	-0.226
LRRF1	22.2717	22.0571	21.6435	22.3044	22.0684	21.3659	22.288	21.5047	22.0628	-0.78335	-0.2253
PSMD5	23.0632	23.0537	21.1991	21.435	21.0027	21.5241	22.2491	21.3616	22.0282	-0.8875	-0.2209
RS4X	22.8564	22.7065	22.9563	28.0094	27.7369	27.0273	25.4329	24.9918	25.2217	-0.4411	-0.2112
IGHG1	32.9142	32.733	31.4769	32.6593	32.4427	31.2577	32.7867	31.3673	32.5879	-1.41945	-0.1989
TFEB	21.5535	22.2798	22.5583	23.8278	22.7241	22.2142	22.6907	22.3863	22.502	-0.3044	-0.1887
CH60	24.1147	23.5621	24.1455	22.6166	22.7972	24.2621	23.3656	24.2038	23.1796	0.83815	-0.186
IF2G	22.0146	21.9707	21.3777	22.4521	22.1612	21.8264	22.2334	21.602	22.066	-0.6313	-0.1674
RANG	22.8562	22.8492	20.664	23.1767	22.8552	21.6853	23.0164	21.1746	22.8522	-1.8418	-0.16425
RCN1	22.1292	21.4715	21.5404	22.273	22.6173	21.9335	22.2011	21.737	22.0444	-0.46415	-0.1567
KV3AJ	29.3753	29.3401	28.1733	29.2385	28.9622	27.9319	29.3069	28.0526	29.1512	-1.2543	-0.15575
SFPQ	23.2819	22.727	21.2358	22.2589	22.517	21.4917	22.7704	21.3637	22.622	-1.40665	-0.1484
HMGB1	26.4002	26.1335	22.1156	25.396	25.3659	24.515	25.8981	23.3153	25.7497	-2.5828	-0.1484
MYL9	22.555	21.3867	21.0115	21.5339	22.4214	21.9884	22.0445	21.4999	21.9041	-0.5445	-0.1404
HNRPF	24.4504	25.2208	25.1162	24.2677	23.2246	22.5722	24.359	23.8442	24.2227	-0.51485	-0.13635
HVM51	27.1674	26.944	25.6332	26.513	26.4757	25.9927	26.8402	25.813	26.7098	-1.02725	-0.13035
PSA6	22.0498	22.4547	21.8669	22.1442	21.4804	21.9968	22.097	21.9319	21.9675	-0.16515	-0.12945
FRG1	26.4368	26.6349	25.6653	26.6725	26.2184	25.387	26.5546	25.5262	26.4266	-1.0285	-0.128
COF1	27.0709	26.8764	27.3107	25.5278	25.4684	25.7324	26.2994	26.5216	26.1724	0.2222	-0.12695
H33	21.9437	22.371	22.3125	24.6395	23.9605	23.9675	23.2916	23.14	23.1657	-0.1516	-0.12585
PIMT	26.6144	26.4507	25.7272	26.5905	26.5057	25.934	26.6025	25.8306	26.4782	-0.77185	-0.12425
FLNC	25.0107	25.0413	24.5699	24.8284	24.5522	25.0842	24.9196	24.827	24.7967	-0.0925	-0.1228
C1QBP	22.4724	22.8	22.1502	20.9941	20.4209	21.6915	21.7333	21.9209	21.6105	0.1876	-0.1228
PUF60	24.8596	24.801	23.9663	24.4112	24.2244	23.9951	24.6354	23.9807	24.5127	-0.6547	-0.1227
CATB	22.6509	22.1586	24.8598	21.7666	22.0152	25.2506	22.2087	25.0552	22.0869	2.84645	-0.12185
ATPA	22.0506	21.8945	22.1207	21.7825	21.6998	21.5029	21.9166	21.8118	21.7971	-0.10475	-0.1194
RL6	22.0579	22.7876	21.5708	22.6267	21.6583	21.6935	22.3423	21.6321	22.223	-0.71015	-0.11935
ASSY	22.861	21.9546	22.8591	22.5292	23.203	24.9247	22.6951	23.8919	22.5788	1.1968	-0.1163
SRRM2	24.614	24.4679	24.0947	23.669	23.5925	23.8356	24.1415	23.9652	24.0302	-0.17635	-0.1113
AP3D1	22.7615	22.8901	21.0811	21.3992	21.0539	21.8481	22.0803	21.4646	21.972	-0.61575	-0.10835
KV2A6	22.6898	22.2811	22.6774	22.3272	22.521	22.283	22.5085	22.4802	22.4011	-0.0283	-0.10745
IF1AX	22.0839	22.0587	21.0874	22.1121	21.9224	21.7868	22.098	21.4371	21.9905	-0.6609	-0.10745
RS2	22.5847	22.8233	21.33	22.6212	22.1707	23.149	22.6029	22.2395	22.497	-0.36345	-0.10595
SYUA	24.3155	24.1081	24.231	23.8248	23.8264	23.9489	24.0702	24.09	23.9672	0.0198	-0.1029
C1QC	22.4481	22.7316	22.328	22.5621	22.0733	22.5554	22.5051	22.4417	22.4025	-0.0634	-0.10265
TACC2	26.4307	26.527	26.4141	26.1812	25.8823	25.5311	26.3059	25.9726	26.2047	-0.33335	-0.1013
1433G	23.1939	22.6238	21.0401	21.6369	22.0045	22.2175	22.4154	21.6288	22.3142	-0.7866	-0.10125
RL38	28.3672	28.4576	27.6029	27.545	27.2528	27.1835	27.9561	27.3932	27.8552	-0.5629	-0.1009
KV3AB	26.9771	26.8728	25.8145	26.5799	26.5012	25.3642	26.7785	25.5893	26.687	-1.18915	-0.0915
MYO1C	22.7832	22.0887	21.986	22.6261	23.1377	23.9823	22.7047	22.9841	22.6132	0.2795	-0.09145
EF1G	23.2956	23.2705	22.0862	22.028	21.8719	21.4581	22.6618	21.7721	22.5712	-0.88965	-0.0906
RS16	23.5548	23.08	22.0445	23.3416	23.6596	23.578	23.4482	22.8113	23.3698	-0.63695	-0.0784
HS90A	22.0465	21.6065	21.9949	21.8034	22.0943	21.1476	21.9249	21.5712	21.8504	-0.3537	-0.07455
KV2A7	28.2519	28.2548	27.1557	27.7439	27.601	22.7051	27.9979	24.9304	27.9279	-3.0675	-0.07
PDIP3	24.1931	24.0565	25.1281	23.8452	23.8506	25.0635	24.0191	25.0958	23.9535	1.07665	-0.0656
GRWD1	24.8284	24.6505	24.0783	23.7884	23.8359	24.1474	24.3084	24.1129	24.2432	-0.19555	-0.0652
ZC3HF	21.3743	21.9257	22.0895	22.7919	22.1383	21.736	22.0831	21.9127	22.032	-0.17035	-0.0511
TCPE	22.8784	22.3779	21.82	21.6366	22.0417	21.2796	22.2575	21.5498	22.2098	-0.7077	-0.0477
FSCN1	21.7785	21.9445	22.3641	21.6443	21.392	20.9695	21.7114	21.6668	21.6683	-0.0446	-0.04315
PRDX1	25.4605	25.5899	24.4563	26.1533	25.9382	26.0521	25.8069	25.2542	25.7641	-0.5527	-0.04285
TCOF	25.4073	25.6558	25.1506	22.3064	21.9767	25.7852	23.8569	25.4679	23.8163	1.61105	-0.0406
RS27A	26.2874	26.2608	26.3566	25.4653	25.4192	25.7756	25.8763	26.0661	25.84	0.18975	-0.03635
LAC1	26.2441	25.9741	21.5872	25.0477	25.2492	20.6971	25.6459	21.1422	25.6117	-4.50375	-0.03425
AR6P4	25.3431	25.4278	25.2033	22.7069	22.5587	21.5452	24.025	23.3742	23.9932	-0.65075	-0.03175
RS17	22.0432	21.9493	21.4755	26.9061	26.9369	26.0236	24.4747	23.7495	24.4431	-0.7251	-0.03155
SPTB2	23.4306	23.4209	23.7794	22.5317	22.4809	23.5926	22.9811	23.686	22.9509	0.70485	-0.03025
EFTU	22.0687	21.9776	21.5633	22.3249	22.3609	21.5282	22.1968	21.5458	22.1693	-0.65105	-0.02755
TRA2B	25.0294	24.7965	24.9099	24.3972	24.5751	24.7389	24.7133	24.8244	24.6858	0.1111	-0.0275
RL18	22.9748	22.7825	22.5922	21.3658	21.5074	22.2919	22.1703	22.442	22.145	0.27175	-0.02535
SRS10	22.2632	22.3307	21.5081	22.7868	22.6735	23.2338	22.525	22.371	22.5021	-0.15405	-0.0229
H15	21.8751	23.4487	21.476	22.9169	21.3087	20.8662	22.396	21.1711	22.3787	-1.2249	-0.0173
GGYF2	22.2263	22.1924	20.6836	21.6077	21.6082	21.0679	21.917	20.8758	21.9003	-1.04125	-0.0167
SDF2	24.2196	24.2934	23.789	23.9875	23.9075	23.1171	24.1035	23.4531	24.1004	-0.6505	-0.0031
ARHG7	24.1937	23.862	23.9459	23.6421	23.9686	22.6309	23.9179	23.2884	23.9153	-0.6295	-0.0026
DX39A	22.6065	22.8077	21.6256	22.1941	22.0041	22.3019	22.4003	21.9638	22.4059	-0.43655	0.0056
TCPA	22.5079	22.6383	22.4526	22.1263	22.0095	21.1688	22.3171	21.8107	22.3239	-0.5064	0.0068
TBB4B	22.1064	22.015	21.7211	21.6527	21.7654	21.4379	21.8795	21.5795	21.8902	-0.30005	0.01065
RL7	22.0488	22.3098	20.9257	22.3239	22.0931	20.8881	22.1864	20.9069	22.2015	-1.27945	0.0151
RS26	22.9035	22.4897	21.0987	24.7812	25.2303	24.6094	23.8423	22.8541	23.86	-0.9883	0.01765
RS6	21.7562	22.1203	22.1998	24.6912	24.3648	24.2179	23.2237	23.2089	23.2426	-0.01485	0.01885
CO4B	24.8189	24.8329	23.4293	25.171	25.1993	24.2137	24.9949	23.8215	25.0161	-1.17345	0.02115
RL37A	23.2364	23.256	20.5722	22.4828	22.5064	21.3863	22.8596	20.9793	22.8812	-1.88035	0.0216
PPR18	22.4821	23.497	21.5629	22.7498	21.7787	21.3422	22.616	21.4525	22.6379	-1.1634	0.0219
KV5A9	25.8184	25.5568	25.5326	25.205	25.5274	24.8701	25.5117	25.2014	25.5421	-0.31035	0.0304
PSA4	22.1732	21.2571	21.7371	22.1683	23.1542	22.8407	22.1708	22.2889	22.2056	0.11815	0.0349
CSPG2	22.0419	22.622	21.35	21.9575	21.4543	22.3934	21.9997	21.8717	22.0382	-0.128	0.03845
CAPZB	23.8245	21.487	24.6328	21.3302	23.7618	25.3192	22.5773	24.976	22.6244	2.39865	0.04705
RS3A	22.3105	22.6452	21.2189	27.5585	27.3194	26.499	24.9345	23.859	24.9823	-1.07555	0.0478
KV3A1	27.5845	27.7882	27.2821	27.7917	27.6851	26.5676	27.6881	26.9248	27.7367	-0.76325	0.04855
EF1A1	26.078	25.7572	25.3645	26.3729	26.792	26.572	26.2254	25.9683	26.2746	-0.2572	0.04915
MYL1	22.3969	22.8386	26.4385	22.4701	22.1325	25.0236	22.4335	25.731	22.4855	3.29755	0.05205
S10A6	23.2823	23.0907	21.9208	21.4529	21.767	21.532	22.3676	21.7264	22.4289	-0.6412	0.06125
KV5A6	29.3045	29.3598	28.2474	28.7421	28.8198	27.851	29.0233	28.0492	29.0898	-0.9741	0.0665
FHL3	21.782	22.0524	21.1805	21.6435	21.5071	22.4951	21.7127	21.8378	21.7797	0.12505	0.067
HABP4	25.0719	25.0044	24.7385	22.1145	22.3483	20.6739	23.5932	22.7062	23.6763	-0.887	0.08315
LYST	22.3152	22.6719	21.8097	22.0573	21.8676	20.9782	22.1863	21.394	22.2697	-0.7923	0.0835
FRIL1	23.0438	22.8128	21.6817	22.1395	22.5453	21.777	22.5917	21.7294	22.6791	-0.8623	0.0874
TBB2B	22.5939	23.008	21.4753	22.4876	22.2506	20.5283	22.5407	21.0018	22.6293	-1.53895	0.08855
KCRB	21.6006	22.6308	22.8864	22.8949	22.0589	21.9784	22.2477	22.4324	22.3449	0.18465	0.0971
PABP1	24.297	24.2701	24.0145	23.9336	24.1583	25.2504	24.1153	24.6324	24.2142	0.51715	0.0989
GSLG1	23.387	23.4185	21.7826	22.1464	22.3149	23.0278	22.7667	22.4052	22.8667	-0.3615	0.1
DDX41	22.4574	23.0037	21.9973	22.1432	21.8146	22.9853	22.3003	22.4913	22.4092	0.191	0.10885
IFT20	24.5515	26.0166	24.3828	22.8069	21.5694	22.0003	23.6792	23.1915	23.793	-0.48765	0.1138
HNRPK	24.1651	24.4577	24.6238	24.3301	24.2965	24.6893	24.2476	24.6565	24.3771	0.40895	0.1295
MYEF2	22.2556	22.1674	23.9076	22.1774	22.5265	24.11	22.2165	24.0088	22.3469	1.7923	0.13045
WDR26	21.6303	22.6765	22.6952	22.5796	21.8102	21.8211	22.1049	22.2582	22.2433	0.1532	0.1384
PGAM1	22.0742	22.6349	20.3285	22.2604	22.0132	20.9755	22.1673	20.652	22.324	-1.5153	0.15675
ANM1	25.9915	26.2933	26.5511	26.5846	26.6599	26.9699	26.288	26.7605	26.4766	0.47245	0.18855
ELOC	22.3201	22.4157	21.8708	21.8118	22.1215	21.5781	22.066	21.7245	22.2686	-0.3415	0.20265
TBAL3	22.3807	22.2147	23.0795	22.6102	23.1819	22.8702	22.4955	22.9748	22.6983	0.4794	0.20285
RS30	29.2629	29.9011	28.9698	29.3755	29.1606	28.5213	29.3192	28.7456	29.5309	-0.57365	0.21165
RAB6A	22.3733	23.1432	21.9885	22.2079	21.8725	21.0486	22.2906	21.5186	22.5079	-0.77205	0.21725
NXP20	21.9863	22.8857	22.7266	22.0549	21.614	21.194	22.0206	21.9603	22.2498	-0.0603	0.22925
RL27A	22.6356	23.2021	21.1142	26.1442	26.04	25.6235	24.3899	23.3688	24.6211	-1.02105	0.23115
H14	22.9049	23.0035	21.9524	21.8006	22.183	21.4851	22.3528	21.7188	22.5933	-0.634	0.2405
RL31	23.0134	23.3702	25.4484	26.6458	26.7892	26.0889	24.8296	25.7687	25.0797	0.93905	0.2501
1433Z	22.4374	22.1864	21.0399	22.9714	23.7228	23.9691	22.7044	22.5045	22.9546	-0.1999	0.2502
PZP	23.2076	23.6586	22.7469	23.4174	23.4751	22.5621	23.3125	22.6545	23.5668	-0.658	0.25435
RS14	24.834	24.6509	24.4136	25.7222	26.4218	25.8399	25.2781	25.1268	25.5363	-0.15135	0.25825
PPIG	21.4332	22.5941	21.5013	21.8042	21.1622	21.9491	21.6187	21.7252	21.8782	0.1065	0.25945
PCBP1	22.4828	23.6817	23.1871	24.2593	23.5873	21.8353	23.3711	22.5112	23.6345	-0.85985	0.26345
CATC	22.3612	22.9711	22.4419	22.0046	21.9361	20.9197	22.1829	21.6808	22.4536	-0.5021	0.2707
FABPH	21.4584	22.6324	21.8437	22.1394	21.507	21.2964	21.7989	21.57	22.0697	-0.22885	0.2708
NOP56	22.0247	23.1161	21.4503	23.2114	22.6663	22.2492	22.6181	21.8498	22.8912	-0.7683	0.27315
MRC2	22.4162	22.8124	21.8614	22.09	22.2521	21.201	22.2531	21.5312	22.5323	-0.7219	0.27915
ROA2	22.2337	22.6759	22.3539	21.9891	22.1196	21.3376	22.1114	21.8457	22.3977	-0.26565	0.28635
DEST	25.631	26.0498	25.8897	25.2852	25.455	25.2907	25.4581	25.5902	25.7524	0.1321	0.2943
HVM57	22.0175	23.499	21.5989	22.3213	21.4447	21.6751	22.1694	21.637	22.4718	-0.5324	0.30245
FLII	21.9154	21.8678	21.2652	21.7391	22.4133	21.0461	21.8272	21.1557	22.1406	-0.6716	0.3133
PABP2	22.5828	22.4418	21.6505	21.4269	22.199	23.1441	22.0049	22.3973	22.3204	0.39245	0.31555
RBM14	23.0126	23.4091	21.2167	22.6653	22.9069	22.2695	22.839	21.7431	23.158	-1.09585	0.31905
RL22	28.1891	28.6979	27.362	29.2768	29.4088	28.8566	28.7329	28.1093	29.0533	-0.62365	0.3204
HVM54	21.6237	22.0696	21.0896	21.7613	21.9607	20.6396	21.6925	20.8646	22.0151	-0.8279	0.32265
BIP	25.8037	26.4345	26.1825	25.5873	25.6151	25.9904	25.6955	26.0864	26.0248	0.39095	0.3293
ZFP58	22.8569	22.5275	22.2072	21.4487	22.4407	22.5584	22.1528	22.3828	22.4841	0.23	0.3313
TOLIP	22.6666	22.3768	21.8782	21.9925	22.9481	21.0618	22.3296	21.47	22.6624	-0.85955	0.3329
TCPB	23.2611	23.2706	22.5826	22.553	23.2155	23.7741	22.9071	23.1783	23.2431	0.2713	0.336
MYOF	22.8361	21.6369	21.5122	21.3186	23.2299	21.1947	22.0773	21.3534	22.4334	-0.7239	0.35605
LV1A	21.3985	22.6272	21.4772	26.5881	26.0877	25.168	23.9933	23.3226	24.3575	-0.6707	0.36415
FXR1	23.1826	23.2351	21.5246	22.0188	22.6951	21.8183	22.6007	21.6715	22.9651	-0.92925	0.3644
PSA7	22.6595	23.205	21.7997	21.9802	22.1825	22.2751	22.3198	22.0374	22.6938	-0.28245	0.3739
IF2P	22.509	23.1872	20.1056	24.4084	24.5592	23.5358	23.4587	21.8207	23.8732	-1.638	0.4145
MYH11	21.7431	22.0531	21.0075	22.4002	22.9215	21.2479	22.0717	21.1277	22.4873	-0.94395	0.41565
HMGB2	22.1916	22.9457	21.9311	21.3595	21.4466	22.6429	21.7755	22.287	22.1961	0.51145	0.4206
RS13	22.8263	22.6747	21.9847	23.5092	24.5147	24.0963	23.1678	23.0405	23.5947	-0.12725	0.42695
MYPT1	22.5857	22.6206	22.635	21.3347	22.1613	21.8217	21.9602	22.2283	22.391	0.26815	0.43075
MYO1B	22.9712	22.4198	22.9802	20.8042	22.2258	23.8493	21.8877	23.4148	22.3228	1.52705	0.4351
GIT2	21.8575	21.8042	20.8647	22.7893	23.7138	23.388	22.3234	22.1263	22.759	-0.19705	0.4356
TEN1	21.6217	22.7662	20.4305	22.195	21.9274	20.6813	21.9083	20.5559	22.3468	-1.35245	0.43845
TRA2A	21.6253	22.6275	24.9376	23.346	23.2289	21.5341	22.4856	23.2358	22.9282	0.7502	0.44255
DNJA1	21.5598	22.3846	23.1972	23.0951	23.1664	22.9038	22.3274	23.0505	22.7755	0.72305	0.44805
ESYT2	22.5918	21.9984	21.7913	22.8765	24.3705	23.0126	22.7341	22.4019	23.1844	-0.3322	0.4503
NUCB1	22.0602	22.3098	22.2411	22.1836	22.8581	22.3472	22.1219	22.2941	22.584	0.17225	0.46205
PDIA6	22.6381	23.0947	21.743	21.9265	22.3982	21.9756	22.2823	21.8593	22.7464	-0.423	0.46415
RL35	21.9859	22.5253	23.3613	21.0653	21.4595	23.5341	21.5256	23.4477	21.9924	1.9221	0.4668
PP1A	21.5668	23.3083	21.1971	23.0576	22.2596	21.7271	22.3122	21.4621	22.784	-0.8501	0.47175
FLNA	25.8386	26.3666	26.2768	25.7992	26.2284	26.269	25.8189	26.2729	26.2975	0.454	0.4786
COR1C	22.1948	22.3728	22.0123	21.532	22.3209	22.1462	21.8634	22.0792	22.3468	0.21585	0.48345
IF4G3	22.4263	21.9117	21.3808	21.2782	22.7632	21.5412	21.8523	21.461	22.3375	-0.39125	0.4852
MID51	21.7955	21.9659	22.1712	21.9194	22.7501	21.7518	21.8575	21.9615	22.358	0.10405	0.50055
ATP5S	22.0093	22.5159	21.4184	22.4809	22.9801	23.0259	22.2451	22.2221	22.748	-0.02295	0.5029
TCPQ	21.5521	23.3145	21.6437	22.039	21.2843	20.3612	21.7955	21.0024	22.2994	-0.7931	0.50385
PSB2	21.7298	23.2411	21.0067	23.2718	22.8588	23.6535	22.5008	22.3301	23.0499	-0.1707	0.54915
LGMN	22.8324	23.1048	21.9506	21.6421	22.5479	21.7515	22.2372	21.8511	22.8264	-0.3862	0.5891
FUBP2	22.659	22.9641	22.3684	20.9163	21.8007	22.3475	21.7876	22.3579	22.3824	0.5703	0.59475
ERH	31.5264	32.2198	32.6082	30.8201	31.3233	32.1261	31.1732	32.3672	31.7716	1.1939	0.5983
ARPC3	23.1632	22.9986	21.4864	21.3058	22.6807	21.8003	22.2345	21.6434	22.8396	-0.59115	0.60515
G3P	24.8801	25.4326	25.3414	25.8186	26.499	26.6284	25.3494	25.9849	25.9658	0.63555	0.61645
PLOD3	24.9692	25.7014	23.7484	25.6597	26.2236	24.933	25.3145	24.3407	25.9625	-0.97375	0.64805
LAMP2	21.6255	22.2375	23.2446	22.3569	23.0745	24.0167	21.9912	23.6306	22.656	1.63945	0.6648
GIT1	22.4722	22.1354	21.6478	21.6447	23.3194	22.3418	22.0585	21.9948	22.7274	-0.06365	0.66895
IF1A	21.7008	22.2588	22.0327	21.9779	22.7779	21.9517	21.8393	21.9922	22.5184	0.15285	0.679
EF2	21.9957	23.0194	22.8299	24.0112	24.3722	24.685	23.0035	23.7574	23.6958	0.754	0.69235
NDKA	22.0064	22.5442	21.334	20.8407	21.7454	22.1387	21.4235	21.7364	22.1448	0.3128	0.72125
FIP1	22.1267	22.8623	23.5995	21.3185	22.0292	23.5367	21.7226	23.5681	22.4458	1.8455	0.72315
TAGL2	23.2453	23.2916	20.8133	21.4848	22.8911	21.4535	22.3651	21.1334	23.0913	-1.23165	0.7263
RL24	21.2822	22.0765	21.3458	21.5856	22.2681	20.9394	21.4339	21.1426	22.1723	-0.2913	0.7384
RLA0	22.2734	22.5289	21.6421	21.5164	22.8158	22.4943	21.8949	22.0682	22.6724	0.1733	0.77745
H12	22.434	22.7363	23.5277	20.9477	22.2059	23.6841	21.6909	23.6059	22.4711	1.91505	0.78025
RS12	24.448	25.2912	25.1889	21.7584	22.4903	23.1078	23.1032	24.1484	23.8908	1.04515	0.78755
RTCB	21.3719	22.0879	23.0824	21.0572	21.9429	21.4179	21.2145	22.2502	22.0154	1.0356	0.80085
MOES	21.4633	22.0942	21.0287	20.9295	21.9089	21.918	21.1964	21.4733	22.0016	0.27695	0.80515
EF1B	22.5253	22.687	21.5376	21.9343	23.4125	22.1168	22.2298	21.8272	23.0497	-0.4026	0.81995
DESM	22.618	23.4399	23.8886	22.517	23.3475	23.715	22.5675	23.8018	23.3937	1.2343	0.8262
ACTN1	23.1756	23.1101	23.6555	21.4254	23.1558	24.1377	22.3005	23.8966	23.133	1.5961	0.83245
SREK1	21.4592	22.7707	21.7648	21.3843	21.7853	21.161	21.4217	21.4629	22.278	0.04115	0.85625
RFOX2	22.6824	23.4319	21.6733	21.9307	22.91	23.4074	22.3066	22.5404	23.171	0.2338	0.8644
ANXA2	22.0834	21.6168	22.1954	22.1396	24.3354	23.7915	22.1115	22.9934	22.9761	0.88195	0.8646
CWC25	21.4951	22.6701	22.2275	22.5729	23.1622	21.4744	22.034	21.851	22.9161	-0.18305	0.88215
TADBP	23.0527	23.5955	23.3998	21.9698	23.1993	23.2774	22.5113	23.3386	23.3974	0.82735	0.88615
PLEC	22.6107	23.9382	24.571	22.075	22.5445	25.708	22.3428	25.1395	23.2414	2.79665	0.8985
RL9	21.639	23.3458	21.4854	24.5171	24.677	23.6238	23.0781	22.5546	24.0114	-0.52345	0.93335
PRDX6	21.5814	23.1244	22.929	22.697	23.0437	23.7161	22.1392	23.3225	23.0841	1.18335	0.94485
RBM22	21.6515	21.7192	23.4977	21.5674	23.3934	24.0165	21.6094	23.7571	22.5563	2.14765	0.94685
SLTM	21.4648	22.7952	21.5707	21.6351	22.2171	21.8489	21.5499	21.7098	22.5062	0.15985	0.9562
RL11	20.681	23.6949	23.4448	26.5563	25.4574	26.0766	23.6186	24.7607	24.5761	1.14205	0.9575
TBB5	24.8941	25.2336	25.2383	24.7562	26.3775	25.8943	24.8252	25.5663	25.8056	0.74115	0.9804
THIO	23.4081	25.881	21.9594	22.5991	22.0991	24.7865	23.0036	23.3729	23.9901	0.36935	0.98645
RLA1	22.2822	22.1917	24.6689	22.2319	24.3541	21.5495	22.257	23.1092	23.2729	0.85215	1.01585
RSMB	21.4897	23.5172	22.2857	21.8445	21.9208	21.045	21.6671	21.6654	22.719	-0.00175	1.0519
RO52	24.9204	25.9263	24.7891	24.7343	25.9145	25.098	24.8273	24.9435	25.9204	0.1162	1.09305
RS15A	21.2209	21.6606	21.6339	21.1001	22.9094	22.825	21.1605	22.2294	22.285	1.06895	1.1245
EF1D	22.2517	24.414	24.5457	23.2708	23.4328	23.574	22.7613	24.0599	23.9234	1.2986	1.16215
ARP3	23.3488	23.0965	21.1671	22.3287	24.9557	25.3939	22.8388	23.2805	24.0261	0.44175	1.18735
TPIS	21.5692	23.4493	23.0332	22.6357	23.2133	23.2661	22.1025	23.1497	23.3313	1.0472	1.22885
ACTN4	22.627	23.9791	25.1189	22.6951	23.8337	26.1272	22.661	25.623	23.9064	2.962	1.24535
TPM1	25.6971	27.2832	30.4212	25.9734	26.9043	30.0548	25.8352	30.238	27.0938	4.40275	1.2585
GT251	21.687	23.5348	22.0893	24.3917	25.1839	23.7949	23.0393	22.9421	24.3593	-0.09725	1.32
SERPH	23.3149	24.1092	23.2706	24.3752	26.2403	24.4088	23.8451	23.8397	25.1747	-0.00535	1.3297
CYB5	21.2412	23.2506	22.7772	21.612	22.2873	21.9107	21.4266	22.3439	22.769	0.91735	1.34235
PDIA5	22.2969	24.4741	21.4833	24.6318	25.1472	23.9045	23.4643	22.6939	24.8106	-0.77045	1.3463
MVP	25.6181	26.8664	24.0869	25.9648	27.657	24.5609	25.7915	24.3239	27.2617	-1.46755	1.47025
PJA1	22.7994	24.5279	24.3514	22.5704	23.8514	21.6097	22.6849	22.9806	24.1897	0.29565	1.50475
KLDC4	21.81	24.5791	20.1886	24.0767	24.3762	23.5798	22.9433	21.8842	24.4777	-1.05915	1.5343
LEG1	26.3237	27.9205	27.6168	26.0283	27.6099	27.5143	26.176	27.5656	27.7652	1.38955	1.5892
ENOA	24.0074	24.5019	24.588	21.8982	24.6724	25.1546	22.9528	24.8713	24.5872	1.9185	1.63435
TERA	21.6193	24.2167	24.1325	23.2784	24.3131	24.448	22.4489	24.2903	24.2649	1.8414	1.81605
ESYT1	22.9184	24.2899	21.6143	22.9642	25.2745	23.0607	22.9413	22.3375	24.7822	-0.6038	1.8409
FLNB	22.6505	24.0459	24.3253	21.5961	23.9231	24.2734	22.1233	24.2994	23.9845	2.17605	1.8612
TPM4	22.6768	25.4146	27.3299	21.6923	22.6797	26.5053	22.1846	26.9176	24.0471	4.73305	1.8626
EIF1	21.8381	25.2084	25.196	21.8255	22.1901	21.1063	21.8318	23.1512	23.6992	1.31935	1.86745
PDIA3	23.6577	25.5797	25.2893	23.2863	25.1127	24.6155	23.472	24.9524	25.3462	1.4804	1.8742
LRP1	21.1083	23.4941	24.1736	21.4105	22.8807	23.5875	21.2594	23.8805	23.1874	2.62115	1.928
HNRPM	22.1846	24.9582	24.6417	21.5076	22.6096	20.8813	21.8461	22.7615	23.7839	0.9154	1.9378
HS90B	22.7341	24.3564	25.3207	22.0682	24.3879	25.3479	22.4012	25.3343	24.3722	2.93315	1.971
EFHD2	22.3836	24.9041	25.7279	23.1088	24.5992	24.9662	22.7462	25.347	24.7517	2.60085	2.00545
TBA1C	23.3273	25.5368	25.6986	24.2987	26.1556	26.071	23.813	25.8848	25.8462	2.0718	2.0332
PDIA1	21.5543	24.1819	23.8019	22.3713	23.8187	23.5206	21.9628	23.6612	24.0003	1.69845	2.0375
CALX	22.5825	24.6362	24.8069	22.1035	24.161	24.3898	22.343	24.5983	24.3986	2.25535	2.0556
RLA2	24.5528	25.2004	25.3286	21.7976	25.2837	25.1083	23.1752	25.2185	25.242	2.04325	2.06685
ACTC	24.1865	25.847	29.4712	24.8363	27.4085	29.6614	24.5114	29.5663	26.6277	5.0549	2.11635
ENPL	20.8599	24.1427	24.1684	21.6029	23.5563	23.8623	21.2314	24.0154	23.8495	2.78395	2.6181
SYUG	23.8332	26.8987	25.9844	23.0466	25.3307	24.8435	23.4399	25.4139	26.1147	1.97405	2.6748
MYH9	24.473	26.8693	29.5019	25.6079	28.5813	30.8179	25.0404	30.1599	27.7253	5.11945	2.68485
ML12B	26.1734	28.6697	31.1171	25.0741	27.9956	29.8104	25.6238	30.4638	28.3327	4.84	2.7089
MYL6	26.0307	29.0221	30.9427	25.0422	27.9488	29.5928	25.5364	30.2677	28.4855	4.7313	2.949
ACTG	28.5991	31.7335	33.1409	29.2274	32.1261	33.4705	28.9133	33.3057	31.9298	4.39245	3.01655
CAZA2	22.126	25.4519	26.582	22.173	25.041	26.4134	22.1495	26.4977	25.2464	4.3482	3.09695
LIMA1	22.5443	26.0853	26.23	22.4305	25.1593	25.8769	22.4874	26.0535	25.6223	3.56605	3.1349
TMOD3	22.0374	25.6568	26.7813	22.2476	24.9988	26.8424	22.1425	26.8118	25.3278	4.66935	3.1853
PPIA	22.785	25.9204	25.5739	22.0681	25.3508	21.7016	22.4265	23.6378	25.6356	1.2112	3.20905
MYH10	22.5665	25.0617	26.5916	21.6909	25.8084	27.5245	22.1287	27.0581	25.4351	4.92935	3.30635
DREB	21.9262	26.0508	26.865	22.7688	25.2694	26.0872	22.3475	26.4761	25.6601	4.1286	3.3126
VIME	25.7052	28.7492	29.4915	25.0996	29.096	29.2941	25.4024	29.3928	28.9226	3.9904	3.5202
ACTB	22.6099	25.4982	27.3789	20.852	26.3054	27.8591	21.7309	27.619	25.9018	5.88805	4.17085
CALM3	21.7567	25.5666	28.0455	20.8297	25.4122	26.5582	21.2932	27.3019	25.4894	6.00865	4.1962
