## Supplemental Table 5 for "A Phospho-Switch for Cell Fate Control"

### Sheet: HTGE
608 TFs
2010315B03Rik
2210418O10Rik
2610008E11Rik
2610021A01Rik
2610044O15Rik8
2810021J22Rik
4930522L14Rik
5430403G16Rik
5730507C01Rik
9130019O22Rik
9130023H24Rik
A430033K04Rik
A630089N07Rik
AI854703
AI987944
AU041133
AW146154
Adamts3
Antxrl
B020011L13Rik
BC024063
Bcl11a
Bcl11b
Bcl2l13
Bcl6
Bcl6b
Best3
Cad
Capn5
Cdh15
Cdhr1
Col3a1
Cpne2
Csmd2
Ctcf
Ctcfl
D130040H23Rik
Dchs1
Dgcr6
Dpp10
Dyrk1a
Dyrk1b
E430018J23Rik
E4f1
Egr1
Egr2
Egr3
Egr4
Epha7
Fat2
Fiz1
Gfi1
Gfi1b
Gli1
Gli2
Gli3
Glis1
Glis2
Glis3
Gm10033
Gm10130
Gm10139
Gm10226
Gm10770
Gm10772
Gm10778
Gm11007
Gm12258
Gm12845
Gm14124
Gm14139
Gm14295
Gm14296
Gm14305
Gm14308
Gm14322
Gm14325
Gm14326
Gm14391
Gm14393
Gm14399
Gm14401
Gm14403
Gm14406
Gm14409
Gm14410
Gm14412
Gm14418
Gm14419
Gm14434
Gm14443
Gm14444
Gm15446
Gm17067
Gm17332
Gm17655
Gm19965
Gm2004
Gm2007
Gm2026
Gm20422
Gm21060
Gm21411
Gm21994
Gm2381
Gm28557
Gm29106
Gm3055
Gm32687
Gm35315
Gm3604
Gm3854
Gm44505
Gm45871
Gm4631
Gm4724
Gm4767
Gm4924
Gm49345
Gm49359
Gm5141
Gm6710
Gm6871
Gm7072
Gtf3a
Gtf3c1
Gucy1b1
Gzf1
Hivep1
Hivep2
Hivep3
Ikzf1
Ikzf2
Ikzf3
Ikzf4
Ikzf5
Ipp
Keg1
Kel
Klf1
Klf10
Klf11
Klf12
Klf13
Klf14
Klf15
Klf16
Klf2
Klf3
Klf4
Klf5
Klf6
Klf7
Klf8
Klf9
Loxhd1
Map4k5
Mbtps2
Mecom
Mtcl1
Mtf1
Mycbpap
Mynn
Myo15b
Mzf1
Nipa2
Npnt
Olfr1427
Pcdh8
Pcdhac2
Pcdhga1
Pcdhga10
Pcdhga11
Pcdhga12
Pcdhga2
Pcdhga3
Pcdhga4
Pcdhga5
Pcdhga6
Pcdhga7
Pcdhga8
Pcdhgc5
Pdpr
Pfas
Phf3
Plag1
Platr25
Pop1
Ppp2r2b
Ppp2r2c
Prdm1
Prdm12
Prdm16
Prdm4
Prdm5
Prdm6
Prdm9
Rbak
Repin1
Rest
Rex2
Rnf103
Rreb1
Rsl1
Rslcan18
Sall1
Sall2
Sall3
Sall4
Scrt1
Scrt2
Sis
Snai1
Snai2
Snai3
Snx15
Sp1
Sp2
Sp3
Sp4
Sp5
Sp7
Sp8
Sp9
Stox1
Stx17
Sun5
Tbc1d1
Tbl1x
Tbl1xr1
Tgfbr3
Wdr88
Wt1
Yy1
Yy2
Zbtb11
Zbtb16
Zbtb17
Zbtb20
Zbtb24
Zbtb32
Zbtb33
Zbtb38
Zbtb39
Zbtb4
Zbtb41
Zbtb46
Zbtb48
Zbtb49
Zbtb5
Zbtb7a
Zbtb7b
Zbtb7c
Zbtb8a
Zbtb8b
Zfat
Zfp1
Zfp101
Zfp105
Zfp106
Zfp108
Zfp109
Zfp11
Zfp110
Zfp111
Zfp112
Zfp113
Zfp114
Zfp119a
Zfp119b
Zfp12
Zfp120
Zfp128
Zfp13
Zfp131
Zfp14
Zfp141
Zfp142
Zfp143
Zfp146
Zfp148
Zfp157
Zfp160
Zfp169
Zfp174
Zfp180
Zfp182
Zfp184
Zfp189
Zfp2
Zfp202
Zfp212
Zfp213
Zfp217
Zfp219
Zfp229
Zfp235
Zfp236
Zfp239
Zfp24
Zfp248
Zfp251
Zfp26
Zfp260
Zfp263
Zfp266
Zfp267
Zfp268
Zfp27
Zfp273
Zfp275
Zfp28
Zfp281
Zfp282
Zfp286
Zfp287
Zfp296
Zfp3
Zfp30
Zfp300
Zfp316
Zfp317
Zfp319
Zfp322a
Zfp324
Zfp329
Zfp334
Zfp341
Zfp345
Zfp35
Zfp354a
Zfp354b
Zfp354c
Zfp358
Zfp367
Zfp369
Zfp37
Zfp382
Zfp383
Zfp386
Zfp39
Zfp397
Zfp398
Zfp40
Zfp407
Zfp408
Zfp41
Zfp410
Zfp418
Zfp42
Zfp420
Zfp422
Zfp426
Zfp429
Zfp433
Zfp442
Zfp445
Zfp449
Zfp454
Zfp455
Zfp456
Zfp457
Zfp458
Zfp46
Zfp467
Zfp472
Zfp473
Zfp493
Zfp51
Zfp513
Zfp516
Zfp52
Zfp523
Zfp526
Zfp53
Zfp534
Zfp536
Zfp54
Zfp551
Zfp553
Zfp558
Zfp560
Zfp563
Zfp566
Zfp568
Zfp574
Zfp58
Zfp583
Zfp59
Zfp595
Zfp597
Zfp599
Zfp60
Zfp600
Zfp605
Zfp606
Zfp607a
Zfp607b
Zfp61
Zfp612
Zfp617
Zfp619
Zfp62
Zfp623
Zfp626
Zfp628
Zfp629
Zfp637
Zfp641
Zfp647
Zfp648
Zfp65
Zfp651
Zfp652
Zfp653
Zfp655
Zfp658
Zfp661
Zfp663
Zfp664
Zfp667
Zfp668
Zfp672
Zfp677
Zfp68
Zfp683
Zfp689
Zfp69
Zfp691
Zfp692
Zfp697
Zfp7
Zfp707
Zfp708
Zfp709
Zfp711
Zfp712
Zfp715
Zfp719
Zfp72
Zfp729a
Zfp729b
Zfp738
Zfp74
Zfp740
Zfp746
Zfp747
Zfp748
Zfp758
Zfp759
Zfp760
Zfp763
Zfp764
Zfp768
Zfp771
Zfp772
Zfp773
Zfp775
Zfp777
Zfp78
Zfp780b
Zfp784
Zfp786
Zfp787
Zfp788
Zfp790
Zfp791
Zfp799
Zfp808
Zfp809
Zfp81
Zfp810
Zfp811
Zfp819
Zfp82
Zfp820
Zfp825
Zfp827
Zfp831
Zfp84
Zfp846
Zfp85
Zfp850
Zfp853
Zfp865
Zfp866
Zfp867
Zfp868
Zfp869
Zfp87
Zfp870
Zfp871
Zfp872
Zfp873
Zfp874a
Zfp874b
Zfp879
Zfp882
Zfp9
Zfp90
Zfp91
Zfp93
Zfp930
Zfp931
Zfp932
Zfp933
Zfp934
Zfp936
Zfp937
Zfp938
Zfp94
Zfp940
Zfp941
Zfp942
Zfp943
Zfp944
Zfp945
Zfp946
Zfp947
Zfp948
Zfp949
Zfp950
Zfp951
Zfp952
Zfp953
Zfp954
Zfp955a
Zfp955b
Zfp956
Zfp958
Zfp959
Zfp960
Zfp961
Zfp963
Zfp964
Zfp965
Zfp966
Zfp967
Zfp968
Zfp969
Zfp97
Zfp970
Zfp971
Zfp973
Zfp974
Zfp975
Zfp976
Zfp977
Zfp978
Zfp979
Zfp980
Zfp981
Zfp982
Zfp983
Zfp984
Zfp985
Zfp986
Zfp987
Zfp988
Zfp989
Zfp990
Zfp991
Zfp992
Zfp993
Zfp994
Zfp995
Zfp997
Zfp998
Zfx
Zfy1
Zfy2
Zic1
Zic2
Zic3
Zic4
Zic5
Zik1
Zim1
Zkscan1
Zkscan14
Zkscan16
Zkscan2
Zkscan3
Zkscan4
Zkscan5
Zkscan6
Zkscan7
Zkscan8
Zscan10
Zscan12
Zscan2
Zscan20
Zscan21
Zscan22
Zscan25
Zscan26
Zscan29
Zscan4-ps1
Zscan4-ps2
Zscan4-ps3
Zscan4b
Zscan4c
Zscan4d
Zscan4e
Zscan4f
Zscan5b
Zxdb
Zxdc
