## Supplemental Table 6 for "A Phospho-Switch for Cell Fate Control"

### Sheet: Sheet1
shRNA sequence in Fig.3d and Extended Data Figure.3g				qPCR-primer
Arid1b shRNA-1	CGGCCGTCTCGGAGTTTAATA	Arid1b	F	GTCTGCGTCAAGGAGATTGGAG
Arid1b shRNA-3	GTGTGATGATGTCCCTTAAAT		R	GCACTCAAAGGCGAACAGGTAC
bcl7c shRNA-1	AGACACTTCCCTTCGAATCTT	bcl7c	F	GAGGAGCCTGTTCCAGAATTGC
bcl7c shRNA-3	CATTGAGATCCAGTAGGATGA		R	TTGGACAGATGCGCTTGAGTGG
Dpf2 shRNA-2	GCCTAACAACTACTGTGACTT	Dpf2	F	AGGAGCTAGTGTCCTGTTCCGA
Dpf2 shRNA-3	TTTAATCGATGGGAAAGAAAG		R	ATTCGATGCACTGCCAGCGGTA
Smarca4 shRNA-2	AAGAGGTCAAACTCTTCTTCG	Smarca4	F	GAAAGTGGCTCTGAAGAGGAGG
Smarca4 shRNA-3	TTCTCAATAATGTGTCGGGCG		R	TCCACCTCAGAGACATCATCGC
Smarcc1 shRNA-1	GCAGATGCTCCTACCAATAAA	Smarcc1	F	GTGGACAGAACAGGAGACCCTT
Smarcc1 shRNA-2	AATAATGATGTGATTGGTCTG		R	TGCATTCGTCCTGAGTACGGCT
Smarcd1 shRNA-1	AATATACTGCCACAGTGCTTG	Smarcd1	F	ACGCCTTGCTTATGCCACCAGA
Smarcd1 shRNA-2	GCGAGAGTTCATGTTGAGCTT		R	GGTCTTCAGAGTGTCATCCACC
sgRNA sequence in Fig.4g
Dusp9-sg1	CCTGTGCTTGAGCTCTGATTT			AGAGTCTGAGTCGGTCATGC
Dusp9-sg2	ATAAAGTTGAAGTTAGGTGAG			ACTGCTACCCTGGTCGTACA
Dusp9-sg3	CCAGAATCTGTCCCAGTTCTT
shRNA sequence in Extended Data Figure.4g-h
Pdk1 shRNA-1	GCGGCTTTGTGATTTGTATTA	Pdk1	F	CCACTGAGGAAGATCGACAGAC
Pdk1 shRNA-2	CGGCTTTGTGATTTGTATTAT		R	AGAGGCGTGATATGGGCAATCC
qPCR primer in Fig. 4g
Dppa5a	F	ATGATGGTGACCCTCGTGAC
	R	ACCTCGATAAGTTCTTCGGGAG
Gapdh / for all samples	F	AACTTTGGCATTGTGGAAGGGCTCA
	R	TTGGCAGCACCAGTGGATGCAGGGA
